# High-throughput prediction of peptide structural conformations

**DOI:** 10.1101/2024.12.03.626727

**Authors:** Alexander M. Ille, Christopher Markosian, Stephen K. Burley, Paul C. Whitford, José N. Onuchic, Wadih Arap, Renata Pasqualini

## Abstract

Protein structure prediction *via* artificial intelligence/machine learning (AI/ML) approaches has sparked substantial research interest in structural biology. In recent work, AlphaFold2 (AF2) has been adapted for the prediction of multiple structural conformations, beyond static structures, by using multiple random seeds and subsampling the multiple sequence alignment (MSA). Research applying this specialized approach has focused on regular-sized proteins, while smaller peptides remain underexplored in this context. Here, we report AF2-based multi-conformation prediction and systematic analyses of a set of 557 peptides (10–40 residues in length) with corresponding nuclear magnetic resonance (NMR) ensemble coordinates. We found that predicted ensembles varied in similarity to experimental coordinate data, with disulfide-rich peptides bearing somewhat closer resemblance whereas α-helical peptides exhibited greater dissimilarity. Distinct correlations involving MSA depth were also observed. These results reveal notable capabilities of AF2-based multi-conformation prediction for peptides but also highlight considerable limitations, emphasizing the need for interpretation discretion and improved multi-conformation prediction approaches.
