## Supplementary Table 1 for "High-throughput prediction of peptide structural conformations"

### Sheet: Sheet1
Supplementary Table 1: Peptide dataset and individual metrics. The original benchmark dataset from McDonald et al. was filtered to retain only peptides with five or more structural conformers, as obtained from the Protein Data Bank, for a total of 557 peptides. The peptide categorization and structured region annotation were retained from the original dataset. MSA depth, structured region RMSD be…
PDB ID	categorization	number of conformers	FASTA sequence	structured region (residue range)	MSA depth (number of sequences)	structured region RMSD (Å)	global ΔRMSF (Å)
α-helical membrane-associated peptides (AH MP)
1A11	AH MP	10	GSEKMSTAISVLLAQAVFLLLTSQR	1-25	307	1.39895	1.09765
1ALE	AH MP	5	ALDKLKEFGNTLEDKARE	3-16	2	0.622335	0.194369
1ALF	AH MP	5	SAKMREWFSETFQKVKEKL	4-19	0	1.07252	0.120885
1B9Q	AH MP	19	CAVELRSPGISRFRRKIAKRSIKTLEHKRENAKE	11-27	11	0.90122	2.00006
1BM4	AH MP	9	CAKVKGITQGPNESPSAFLERLKEAYRRYTPY	16-29	1570	0.679943	2.76636
1BMX	AH MP	8	CSILDIRQGPKEPFRDYVDRFYKTLRAEQAS	14-26	171	0.464539	3.4956
1CFG	AH MP	20	TRYLRIHPQSWVHQIALRMEVL	8-18	4608	0.782379	0.62561
1HOF	AH MP	20	TSSIVHLCAISLDRYWSITQAIEYNLKRTPRR	1-22	11622	1.33379	2.23155
1JDM	AH MP	16	MGINTRELFLNFTIVLITVILMWLLVRSYQY	8-26	55	1.23005	3.34003
1LBJ	AH MP	24	FVPIFTYGELQRMQEKERNKGQ	6-22	143	0.644045	0.478996
1M25	AH MP	20	GNDYEDRYYRENMYRYPNQVYYRPVC	2-15	56	1.69353	0.783312
1MOT	AH MP	20	APARVGLGITTVLTMTTQSSGSRASLPK	252-264	1381	0.362085	3.58523
1O53	AH MP	20	GLFDKLKSLVSDDKK	1-11	0	0.589699	1.14299
1ODP	AH MP	5	YSDELRQRLAARLEALKENG	2-17	2	0.665541	0.261311
1OEG	AH MP	5	PLVEDMQRQWAGLVEKVQAAVGT	267-287	23	1.69554	1.07784
1P82	AH MP	20	AKVNIKPLEDKILVQANEAETTTAS	5-19	2770	2.66474	1.56463
1PLP	AH MP	20	MDKVQYLTRSAIRRASTIEMPQQAC	1-16	87	0.962808	1.56709
1QG9	AH MP	30	NVEYTFTGIYTFESLIKILAR	5-19	345	0.66117	1.42474
1R7D	AH MP	51	SGSWLRDIWDWICEVLSDFKTWLKAKLMPQL	6-26	578	1.35337	2.15407
1RKL	AH MP	20	MISDEQLNSLAITFGIVMMTLIVIYHAVDSTMSPKN	9-29	512	1.56437	2.75237
1SKH	AH MP	22	MVKSKIGSWILVLFVAMWSDVGLCKKRPKP	8-22	78	0.585298	2.68833
1SPF	AH MP	20	LRIPCCPVNLKRLLVVVVVVVLVVVVIVGALLMGL	9-35	54	1.24954	1.35509
1T5Q	AH MP	20	YAEGTFISDYSIAMDKIHQQDFVNWLLAQK	5-30	528	1.71266	0.472634
1VTP	AH MP	20	SEYASKVDEYVGEVENDLQKSKVAVS	5-22	1	1.62817	2.0908
1XC0	AH MP	20	GFFALIPKIISSPLFKTLLSAVGSALSSSGGQE	1-29	2	3.63478	0.221283
1XOO	AH MP	20	SLFGAIAGFIENGWEGMIDG	1-20	110	3.05142	1.00386
1XOP	AH MP	25	VLFGAIAGFIENGWEGMIDG	1-15	105	1.86209	0.464508
1Y32	AH MP	14	MAPRGFSCLLLLTSEIDLPVKRRA	4-19	26	1.26803	2.00161
1Z2T	AH MP	24	SLKGFRLVLFVKRYVRKMRKLKL	6-20	0	0.548202	2.29048
1Z65	AH MP	22	MKNRLGTWWVAILCMLLASHLSTVKARGIK	6-20	91	0.844474	2.87787
1ZRV	AH MP	10	HVDKKVADKVLLLKQLRIMRLLTRL	4-23	0	1.42998	0.898304
2AP7	AH MP	20	IIGPVLGLVGSALGGLLKKI	4-20	0	1.1175	1.06824
2B0Y	AH MP	20	RSKDLRHAFRSMFPSSE	1-17	3	2.92761	0.918957
2B19	AH MP	20	DADSSIEKQVALLKALYGHGQISHKRHKTDSFVGLM	7-21	64	1.72711	0.861258
2DCI	AH MP	33	GLFGAIAGFIENGAEGMIDG	1-12	117	1.40136	0.905193
2DTB	AH MP	9	MAQDIISTIGDLVKWIIDTVNKFTKK	6-24	13	1.11273	1.40761
2FXY	AH MP	15	GPEASAFTKKMVENAKKI	57-70	0	0.900342	0.390466
2FXZ	AH MP	15	KMVNEALVRQGLA	97-109	0	2.85993	0.606035
2G9L	AH MP	15	GILDTLKQFAKGVGKDLVKGAAQGVLSTVSCKLAKTC	1-24	24	1.41557	1.34193
2G9P	AH MP	20	GLFGKLIKKFGRKAISYAVKKARGKH	11-23	0	1.25776	1.33438
2GD3	AH MP	14	MAPRGFSCLLLLTGEIDLPVKRRA	3-14	26	0.77206	2.95309
2HN8	AH MP	20	VMPKQIVYWKQWLSLRNPILVFLKTRVLKRWRLFSKHE	4-37	1016	1.54667	0.164229
2JMY	AH MP	19	KWKLFKKIGAVLKVL	1-15	0	1.72078	0.10787
2JOS	AH MP	10	FFHHIFRGIVHVGKTIHRLVTG	6-22	6	1.32866	0.700838
2JPK	AH MP	20	KKWGWLAWVDPAYEFIKGFGKGAIKEGNKDKWKNI	1-21	5	1.51033	2.84966
2JTW	AH MP	16	KKSHTASYLRLWALSLAHAQLSSKK	3-23	192	1.76801	0.210438
2JUI	AH MP	20	FNRGGYNFGKSVRHVVDAIGSVAGIRGILKSIR	8-33	4	3.27732	1.28414
2JXF	AH MP	30	QTNWQKLEVFWAKHMWNFISGIQYLAGLST	3-27	255	0.996101	1.36657
2K10	AH MP	20	GILSSFKGVAKGVAKDLAGKLLETLKCKITGC	1-32	22	5.47699	0.141118
2K44	AH MP	30	PVFVSVYLNRSWLGLRFLRALRLIQFSE	1-28	313	5.42741	1.82649
2K58	AH MP	20	RRKPLFYTINLIIPCVLITSLAILVFYLPSDCGEK	11-26	5620	0.46196	4.54442
2K59	AH MP	20	EKMTLCISVLLALTVFLLLISKIVPPTS	1-23	1585	1.31065	2.15176
2K8J	AH MP	30	RLVPGAAYALYGVWPLLLLLLALPPRAYA	8-22	496	0.643525	2.52682
2K98	AH MP	20	GIGKFLKKAKKGIGAVLKVLTTGL	1-24	0	7.05389	0.52087
2KDR	AH MP	27	SDAAARVTAILSSLTVTQLLRRLHQWIS	2-25	279	1.03169	0.851344
2KEH	AH MP	20	RRSRKNGIGYAIGYAFGAVERAVLGGSRDYNK	7-24	1	1.07177	2.47673
2KFE	AH MP	20	GRGREFMSNLKEKLSGVKEKMKNS	1-24	1	2.65923	0.108672
2KGN	AH MP	20	PLSRGKKWTEKLARFQRSSAKKKR	1-24	14	2.37537	0.873579
2KHF	AH MP	20	GAWKNFWSSLRKGFYDGEAGRAIRR	1-24	6	3.00486	0.477234
2KI9	AH MP	15	DVRLAKTLGLVLAVLLICWFPVLALMAHSLATT	6-30	391	4.17705	0.448667
2KIT	AH MP	20	NELDVPEQVDKLIQQATSIERLCQHYIGWCPFW	9-30	5132	3.81912	1.18832
2KJN	AH MP	20	KKALLALALHHLAHLALHLALALKKA	8-24	0	0.982699	2.04406
2KNS	AH MP	20	GFFALIPKIISSPLFKTLLSAVGSALSSSGGQE	1-30	2	5.36048	0.301793
2KV5	AH MP	20	MKDLMSLVIAPIFVGLVLEMISRVLDEEDDSRK	5-26	102	1.08587	1.81031
2KWZ	AH MP	41	GRDAVILLTCAIHPELIFTITKILLAILGPLMVLQAGITK	15-27	719	0.774331	5.07691
2KZQ	AH MP	36	SDLPALSTGLLHLHQNIVDVQYMYGLSPAITKYVVR	8-22	556	0.719264	3.16887
2L36	AH MP	20	GIGKALKKAKKGIGAVLKVLTTGL	1-24	0	3.45213	0.396305
2L4G	AH MP	20	GLFGAIAGFIENAWEGMIDGGCGKKKK	1-19	123	1.63148	0.406844
2L5R	AH MP	20	GLKEIFKAGLGSLVKGIAAHVAS	1-23	1	2.04344	0.251948
2L63	AH MP	10	HADGSFSDEMNTILDNLAARDFINWLIQTKITD	8-28	623	1.96515	0.997707
2L77	AH MP	10	GIHKQKEKSRLQGGVLVNEILNHMKRATQIPSYKKLIMY	11-39	937	3.4802	1.03293
2LAT	AH MP	20	MITDVQLAIFANMLGVSLFLLVVLYHYVAVNNPKKQE	5-37	730	2.69986	0.469583
2LBG	AH MP	20	KHMAGAAAAGAVVGGLGGYMLGSAMSR	1-27	86	1.16356	0.202656
2LCM	AH MP	20	KDINTIKSLRVLRVLRPLKTIKRLPKLK	2-23	0	2.53714	1.4894
2LIF	AH MP	27	KKGFPFSIFLLALLSCITVPVSAAQVK	174-186	445	0.461173	1.5276
2LMF	AH MP	20	LLGDFFRKSKEKIGKEFKRIVQR	1-23	0	1.64356	0.417836
2LQY	AH MP	20	HGLASTLTRWAHYNALIRAF	1-17	8	1.24142	0.818242
2LUG	AH MP	10	SQHGRTQDENPVVHFFKNIVTPRTPPPSQGKGRGLS	9-21	258	0.730904	1.47659
2LUV	AH MP	20	KVGFFKRQYKEMMEEANGQIAPENGTQTPSPPSEK	1-31	340	4.41213	1.0866
2LX0	AH MP	50	KKHTIWEVIAGLVALLTFLAFGFWLFKYLQKK	1-32	4	4.38346	0.196466
2LZP	AH MP	39	DTEIIGGLTIPPVVALVVMSRFGFFAHLLPR	12-28	0	0.83519	1.89582
2LZQ	AH MP	36	RSALVNSYLWQRWENWFWNVTLRPER	4-23	0	0.917716	1.58073
2M0H	AH MP	10	DTLLGRMLPQLVCRLVLRCSMD	59-80	72	5.36775	2.03839
2M0W	AH MP	20	DFLNSAMSSLYSGWSSFTTGASK	1-16	94	1.42348	0.765849
2M8M	AH MP	20	NEQELLELDKWASLWNWFNITNWLWYIK	6-28	1672	1.4873	1.13862
2MCE	AH MP	20	DAGHGQISHKRHKTDSFVGLM	6-21	29	3.17274	2.03436
2ME1	AH MP	10	EQELLELDKWASLWAWFAITNWLWYIK	661-674	1749	1.89857	1.13749
2MG1	AH MP	20	KKKLFIMIVGGLVGLRIVFAVLSIKKK	1-27	770	1.53264	0.523774
2MG2	AH MP	20	KKKNWFDITNWLWYIKLFIMIVGGLVKK	9-28	555	1.00366	0.9921
2MHW	AH MP	10	GIGGVLLSAGKAALKGLAKVLAEKYAN	5-27	26	6.41158	0.581742
2MJ2	AH MP	17	TWSGTKKRAQRILIFLLEFLLDFCTGEDSVDGKKRQ	8-25	19	0.678635	4.10939
2MKB	AH MP	28	HAWYSHYVLKFFLLVFGENGVFFYK	5-21	0	0.779584	1.37513
2MLU	AH MP	20	MKTILRFVAGYDIASHKKKTGGYPWERGKA	1-17	0	1.57027	3.09547
2MMM	AH MP	20	GGLKKLGKKLEGAGKRVFKASEKALPVVVGIKAIGK	26-61	57	3.09692	0.288998
2MVH	AH MP	10	MKFYTIKLPKFLGGIVRAMLGSFRKD	4-24	105	2.2351	0.485801
2MVJ	AH MP	10	MKFYTIKLAKFLGGIVRAMLGSFRKD	3-23	90	0.68569	0.776834
2MWT	AH MP	20	KRFKKFFKKVKKSVKKRLKKIFKKPMVIGVTIPF	1-22	0	1.63374	1.1183
2N1C	AH MP	20	FEDLPNFGHIQVKVFNHGEHIHH	6-17	10	1.60938	0.836942
2N1P	AH MP	41	HSVSHARPRWFWFSLLLLAAGVGIYLLPNR	12-30	66	1.60645	2.68655
2N58	AH MP	20	YAEKVAQEKGFLYRLTSRYRHYAAFERATF	1-27	919	2.08936	0.976389
2N6M	AH MP	20	GIFSKLAGKKIKNLLISGLKG	1-21	3	2.22772	0.124852
2N92	AH MP	20	SWLSKTAKKLENSAKKRISEGIAIAIQGGPR	13-31	20	3.6511	3.35106
2N9C	AH MP	25	MTEYKLVVVGAGGVGKSHVW	1-20	48	7.02928	4.87244
2NCS	AH MP	20	KKKKDKWASLWNWFDITNWLWYIKLFIMIVGKKKKK	5-33	1332	2.39698	1.26945
2NCU	AH MP	20	KYEITTIHNLFRKLTHRLFRR	1-21	107	4.35605	0.224434
2NCW	AH MP	20	WWWKYEITTIHNLFRKLTHRLFRR	1-24	108	4.74088	0.29848
2NCX	AH MP	20	GLNALKKVFQGIHEAIKLINNHVQ	1-24	3	1.51366	0.293033
2NCY	AH MP	20	GLNALKKVFQPIHEAIKLINNHVQ	1-24	3	4.68411	0.152682
2NR1	AH MP	10	GSNGDALTLSSAMWFSWGVLLNSGIGE	5-27	160	2.76598	0.206397
2OJM	AH MP	20	FFHHIFRGIVHVGKTIHRLVTG	1-22	6	0.912722	0.436854
2OJN	AH MP	20	FFHHIFRPIVHVGKTIHRLVTG	10-22	5	0.707061	3.42294
2OJO	AH MP	20	FFHHIFRAIVHVAKTIHRLVTG	1-22	6	1.21408	0.468921
2PCO	AH MP	20	SMWSGMWRRKLKKLRNALKKKLKGEK	7-24	0	0.517555	1.66929
2PV6	AH MP	17	ELDKWASLWNWFNITNWLWYIK	666-683	1438	3.77053	0.789883
2RLH	AH MP	10	ALYKKFKKKLLKSLKRLG	1-16	0	1.21754	0.245169
2RLW	AH MP	20	VFHAYSARGVRNNYKSAVGPADWVISAVRGFIHG	6-34	1	1.20053	0.808287
2RMG	AH MP	20	IVLSLDVPIGLLQILLEQARARAAREQATTNARILARV	8-41	283	4.67715	0.453754
2RMH	AH MP	20	FTLSLDVPTNIMNLLFNIAKAKNLRAQAAANAHLMAQI	10-33	302	1.89961	1.76615
2RMY	AH MP	10	MAEMGSKGVTAGKIASNVQKKLTRAQEKVLQKLY	9-34	369	1.69015	1.26944
2RQ2	AH MP	20	PAIYIGATVGPSVWAYLVALVGAAAVTAAN	10-28	8	0.900985	0.867122
2RRH	AH MP	20	HSDAVFTDNYTRLRKQMAVKKYLNSILNG	3-29	310	1.21058	0.683899
3LEU	AH MP	19	KYYGNGVHCTKSGCSVNWGEAFSAGVHRLANGGNGFW	18-30	170	0.708512	2.99097
3MRA	AH MP	15	YMLFTMIFVISSIIITVVVINTHHR	278-301	570	1.10959	0.479137
4B19	AH MP	5	MLIFVHIIAPVISGCAIAFFSYWLSRRNTK	4-27	172	1.64735	1.16815
5H2S	AH MP	15	FIHHIIGGLFSAGKAIHRLIRRRRR	5-25	7	1.76822	0.233209
5I4G	AH MP	10	SKCRQWQSKIRRTNPIFCIRRASPT	1-20	0	1.72413	0.85038
5LBJ	AH MP	20	MTFAELGMAFWHDLAAPVIAGILASMIVNWLNKRK	1-35	123	1.92253	0.164972
5NDA	AH MP	20	IPSSPVHLKRLKLLLLLLLLILLLILGALLLGL	4-30	0	0.821949	0.466453
5UJQ	AH MP	20	SAILAITLGIFATGYGMGVQKAINDRRKK	1-29	0	3.44793	0.616498
5UJR	AH MP	20	WGWKEVVQNGQTIFSAGQKLGNMVGKIVPLPFG	4-22	0	2.41705	1.7628
5XDJ	AH MP	20	GIFSKLAGKKIKNLLISGLKG	1-21	3	1.2025	0.0779888
5Y22	AH MP	20	LRLIHAVRGYWLTNKVPIKRPS	1-15	51	1.64216	0.943496
5Z1Y	AH MP	20	NLCASLRARHTIPQCRKFGRR	3-18	2	5.32077	1.15527
6A5J	AH MP	20	IKKILSKIKKLLK	1-13	0	2.74502	0.0267472
6A8Y	AH MP	20	YYHFWHRGVTKRSLSPHRPRHSRLQR	1-26	436	10.2675	3.90066
6AHZ	AH MP	20	LKNKLKVRTAYPSLRLIHAVRGYWLTNKVPIKRPS	11-29	170	2.25367	1.68613
6B3U	AH MP	15	NWLWYIRIFIIIVGSLIGLRIVFAVLSLVNRVRQGYSPLS	677-709	1126	0.957341	1.63283
6BJF	AH MP	20	GLTWFINKFRIVK	1-13	0	0.718834	0.100864
6CFA	AH MP	10	PMARNKKLLKKLRLKIAFK	1-19	0	1.70394	0.394179
6CSK	AH MP	10	PMKLLKRLGKKIRLAAAFK	1-19	0	0.895282	0.466871
6CSZ	AH MP	10	PMAKLLPRIKKKILAAAFK	4-18	0	0.670033	0.644621
6CT1	AH MP	10	PMARNKPKILKRILAKIFK	7-19	0	0.933652	0.768113
6CT4	AH MP	10	PMKKLKLALRLAAKIAPVW	4-15	0	0.545804	1.11637
6DST	AH MP	20	GIGAVLKVLTTGLPALISWIKRKRQQ	1-26	2	2.91087	0.260925
6FS5	AH MP	20	KTKLTEEEKNRLNFLKKISQRYQKFALPQYLKTVYQHQK	4-26	102	1.75874	0.507581
6GIF	AH MP	10	MATKHGKNSWKTLYLKISFLGCKVVALLKR	8-30	91	1.8681	1.57494
6GIG	AH MP	10	MATKHGKNSWKTLYLKISFLGCKVVVLLKR	9-28	90	1.644	1.32275
6GNZ	AH MP	20	RNKLAYNMGHYAGKATIFGLAAWALLA	4-27	1	2.27345	0.304537
6GO0	AH MP	20	KKKKQSWYAAAGDAIVSFGEGFLNAW	6-26	0	1.50331	0.451961
6GS9	AH MP	20	GLFDIVKKVVGAFGSL	1-12	0	0.610995	1.37767
6HN9	AH MP	20	GFWSSVWDGAKNVGTAIIKNAKVCVYAVCVSHK	1-22	0	1.55764	1.41966
6HZ2	AH MP	20	GIGGKILSGLKTALKGAAKELASTYLH	1-23	2	2.34675	0.223187
6IHA	AH MP	20	KINKQKIKNGAKKALGVASKVAPVVAAFAR	4-30	8	1.95402	0.29455
6MBM	AH MP	10	KWAVRIIRKFIKGFIS	2-14	0	1.24249	0.508642
6RRL	AH MP	20	FRIMRILRVLKL	1-12	0	1.67493	0.517502
6RRO	AH MP	20	GFIVKRFKILV	1-11	0	1.17535	0.547854
6TWG	AH MP	10	FLPKILRKIVRAL	1-13	0	2.21949	0.374405
6VLA	AH MP	10	LMGLFNRIIRKVVKLFN	1-17	0	0.974792	0.270373
6X7I	AH MP	10	GQERFNRWFLTGMTVAGVVLLGSLFSRK	213-233	105	0.568274	1.56181
6YHF	AH MP	20	SNKGAIIGLMVGGVVIATVIVITLVMLKKK	39-55	26	1.07141	1.80933
7ASY	AH MP	20	RRCLFLSLFSFLIVAGATTLFCLLHFGVIGPQR	36-53	46	1.5349	1.44219
7AT7	AH MP	20	RRCLFLPLFSFLIVAGATTLFCLLHFGVIGPQR	36-53	39	0.968284	1.65097
7ATB	AH MP	20	RRCLFLSLFSFLIVLLLTTLFCLLHFGVIGPQR	32-54	40	1.47967	2.31721
7B2F	AH MP	20	MNNNELTSLPLAERKRLLELAKAAKLSRQHY	6-22	2	4.50566	3.16261
7BX2	AH MP	20	VKWVKKVVKWVKKV	1-14	0	1.57606	0.366577
7CK5	AH MP	20	FEDILSGNLLQRMLRPLRSGLTQLLDFF	1-28	0	3.86936	0.394682
7DEH	AH MP	20	SWLSKTAKKLENSAKKRISEGIAIAIQGGPR	1-28	20	2.21369	0.513305
7L83	AH MP	10	VVVILSIVGTVLSDIIQKYFFSPTLFRVIRLARIGRI	3-33	1271	7.95335	0.467154
7NS1	AH MP	5	MITISTMLQFGLFLIALIGLVIKLIELSNKK	3-28	22	1.00385	0.696889
7OVZ	AH MP	20	GIGTKILGGVKTALKGALKELASTYAN	1-27	2	2.52089	0.683085
7P4X	AH MP	20	GFLDIIKDTGKEFAVKILNNLKCKLAGGCPP	4-27	7	1.5042	1.04249
7ZBS	AH MP	20	ALERTGGNKSKAARLLGISRRTLYR	6-25	16018	5.96436	1.05454
α-helical soluble peptides (AH SL)
1BY0	AH SL	20	RKKLEELERDLRKLKKKIKKLEEDNPW	1-21	486	1.53179	1.54766
1DSK	AH SL	20	AIIRILQQLLFIHFRIGCRHSRIGVTRQ	59-77	1013	1.29829	1.57781
1DTC	AH SL	12	MAQDIISTIGDLVKWIIDTVNKFTKK	1-22	13	1.22443	1.23692
1FVY	AH SL	20	SVSEIQLMHNLGKHLNSMERVEWLRKKLQDV	2-30	219	9.31398	0.65309
1MF6	AH SL	15	DKNPFKELKGGC	1-12	0	3.6304	0.2341
1Q2F	AH SL	30	PPLSQETFSDLWKLLKKWKMRRNQFWVKVQRG	10-32	1	3.89845	1.15345
1VD7	AH SL	15	ETSEERAARLAKMSAYAAQRLAN	1-12	55	0.744213	4.18155
1VD8	AH SL	15	ESPEQRATRLKRMSEYAAKRLSS	1-12	52	1.43008	4.27134
1VD9	AH SL	15	ETREQRAIRLARMSAYAARRLAN	1-13	101	0.662754	2.70331
1VDA	AH SL	15	ETPAQRQARLLRMSAYAAKRQAS	1-12	11	0.969362	3.18521
1W1N	AH SL	20	NELDVPEQVDKLIQQATSIERLCQHYIGWCPFW	6-33	5132	6.20962	1.35731
1WN4	AH SL	20	ALETQKPNHLLEEALVAFAKKGNLGGLP	7-22	4	1.05225	3.75839
1WN8	AH SL	20	GVKSSETTLTMFLKEMQLKGLP	6-20	4	1.08048	0.638675
1WNK	AH SL	15	ETREQRAIRLARMSAYAARRLAN	1-22	101	0.980972	0.174073
1WNM	AH SL	15	ESPEQRATRLKRMSEYAAKRLSS	1-23	52	1.10047	0.497237
1WNN	AH SL	15	ETPAQRQARLLRMSAYAAKRQAS	1-22	11	2.40864	0.602253
1YYB	AH SL	20	GSADEELEALRRQRLAELQAKHGDPGD	1-20	436	1.49959	1.60161
1ZWD	AH SL	10	SEIQLMHNLGKHLNSMERVEWLRKKLQDVHNFVAL	16-28	552	1.23582	4.22617
2BN6	AH SL	29	GADYSAQWAEYYRSVGKIEEAEAIEKTLKNKQN	654-679	972	1.32382	0.977284
2I9M	AH SL	20	SAAEAYAKRIAEAMAKG	1-14	0	0.805755	0.516803
2IV5	AH SL	30	NNFVHDCVNITIKQHTVTTTTKG	173-193	37	1.77538	0.635192
2IV6	AH SL	30	NNFVHNCVNITIKQHTVTTTTKG	173-190	38	6.17983	1.14361
2KJM	AH SL	20	ETDESVLMRRQKQINYGKNTIAYDRYIKEV	2-30	1637	6.38892	1.51061
2KPB	AH SL	20	VSVDPFYEMLAARKKRISVKKKQEQP	1-24	51	5.40283	0.546033
2LMA	AH SL	40	WRPYLQTEYYDVMTVISPPEFG	5-22	1	2.27846	1.05939
2LQ0	AH SL	20	QRSNFHPLAASFIVRCAFEHSRRFT	1-25	1	2.68467	0.858491
2LQ1	AH SL	20	TGNVGLSPGLSTALTGFTLVPVEDH	1-25	590	6.30773	3.5044
2LQ2	AH SL	20	VKGRIDAPDFPSSPAILGKAATDVVAAWKS	1-30	4	4.52422	0.687941
2M1A	AH SL	20	GAMATRQARRNRRRRWRERQRAAAAR	1-26	0	1.62724	0.73253
2M3F	AH SL	10	TDEDVKKWREERKKMWLLKISN	1-22	38	0.803724	0.478444
2MRW	AH SL	20	MKVHRMPKGVVLVGKAWEIRAKLKEYGRTFQYVKDWISKP	15-27	444	0.311143	7.1034
2MU9	AH SL	21	KMNMLKENVDYIQKNQNLFK	1-17	1	1.64439	0.895018
2MUJ	AH SL	13	YDNILVKMFKTNENNDKSELI	4-16	1	1.31262	0.996267
2OVN	AH SL	20	NYHLENEVARLKKLVGE	16-30	2	1.00225	0.609701
2PPZ	AH SL	10	MLSDEDFKAVFGMTRSAFANLPLWKQQNLKKEKLLF	3-33	4350	2.1525	0.47392
5TX8	AH SL	20	AEDCERIRKELEKNPNDEIKKKLEKCQA	4-26	0	0.613436	1.25532
6R2X	AH SL	15	FETLRGDERILSILRHQNLLKELQD	5-20	207	0.697928	1.56244
β-hairpin peptides (BHPIN)
1B1V	BHPIN	30	ENFNGGCLAGYMRTADGRCKPTF	6-23	39	0.950043	0.579678
1BQF	BHPIN	16	ENFSGGCVAGYMRTPDGRCKPTFYQ	7-22	41	1.02605	2.02069
1E0L	BHPIN	10	GATAVSEWTEYKTADGKTYYYNNRTLESTWEKPQELK	7-37	13205	1.13139	0.704537
1E0M	BHPIN	10	SMGLPPGWDEYKTHNGKTYYYNHNTKTSTWTDPRMSS	5-33	14044	0.96921	0.658724
1E0N	BHPIN	10	PGWEIIHENGRPLYYNAEQKTKLHYPP	7-30	3348	1.21879	0.636058
1FGD	BHPIN	11	CPEGYILDDGFICTDIDE	409-426	28	2.18698	0.40817
1FGE	BHPIN	14	CEAPEGYILDDGFICTDIDE	407-426	1044	3.75782	2.38662
1G04	BHPIN	21	GNDYEDRYYRENMYRYPNQVYYRPVC	1-26	56	7.36511	1.51763
1HRL	BHPIN	10	ENFAGGCATGYLRTADGRCKPTF	5-22	39	2.27693	0.322047
1I6C	BHPIN	10	KLPPGWEKRMSRSSGRVYYFNHITNASQWERPSGNSSSG	1-32	14017	2.97799	0.555768
1K43	BHPIN	10	RGKWTYNGITYEGR	1-14	0	1.25954	0.573793
1LFC	BHPIN	20	FKCRRWQWRMKKLGAPSITCVRRAF	1-25	3	8.19612	2.76817
1TMR	BHPIN	10	VCAEGFAPIPGEPHRCQLF	1-19	6	3.4834	2.07616
1U0P	BHPIN	10	GYIPEAPRDGQAYVRKDGEWVLLSTFL	10-24	1985	1.59167	2.79165
1U6V	BHPIN	30	KSIRIQRGPGRAFVTIG	312-328	0	2.60557	0.896506
1V28	BHPIN	25	ENFAGGCATGFMRTADGRCKPTF	7-23	39	0.940377	1.46879
2DJ9	BHPIN	20	ENFAGGCLTGFMRTPDGRCKPTF	7-23	40	1.18181	0.564975
2DJC	BHPIN	20	ENFAAGCATGYQRTADGRCKPTF	7-19	39	0.710674	1.42159
2EQH	BHPIN	20	ENFSGGCVAGYMRTPDGRCKPTF	6-22	39	1.61612	1.32084
2ESZ	BHPIN	30	TRKSIHIGPGRAFYTTGEI	5-19	6248	3.29418	0.621538
2EVQ	BHPIN	43	KTWNPATGKWTE	1-12	0	0.486087	0.0753918
2JN5	BHPIN	10	MDVFMKGLSKAK	1-12	0	5.71898	0.109685
2JNI	BHPIN	20	RWCVYAYVRIRGVLVRYRRCW	1-21	0	1.04963	0.118613
2JQW	BHPIN	20	YASPKCFRYPNGVLACT	5-17	1	3.4417	0.578664
2L07	BHPIN	20	DCKRKVYPNGSISDYCEY	1-17	0	1.75976	0.905339
2M9E	BHPIN	20	KLPPGWEKRMFANGTVYYFNHITNASQFERPSG	5-29	13410	1.06344	0.911904
2M9I	BHPIN	19	KLPPGWEKRMFRSNGTVYYFNHITNASQFERPSG	5-31	13026	0.90891	0.795245
2MDL	BHPIN	20	TCHIRRKPKFRKFKLYHEGKFWCP	1-24	106	5.73243	1.64027
2MMT	BHPIN	15	GGAGHVPEYFVRGDFPISFYG	1-21	1	7.67475	1.91195
2MMW	BHPIN	20	GGAGHVPEYFVRGDTPISFYG	1-21	1	7.19269	2.60138
2MW3	BHPIN	15	SLGSSPYNDILGYPALIVIYP	1-17	0	8.65196	1.77626
2MW9	BHPIN	20	GATAVSEWTERKTADGKTYYYNNRTLESTWEKPQELK	432-464	12768	1.66963	0.313353
2MWA	BHPIN	20	GATAVSEWTEYKTADGKTLYYNNRTLESTWEKPQELK	433-461	10565	1.95355	0.542654
2MWB	BHPIN	20	GATAVSEWTEYKTADGKTYYYNNRTLESTFEKPQELK	434-463	10034	1.45012	0.239544
2MWD	BHPIN	17	SEWTERKTADGKTYYYNNRTLESTWEKP	433-460	13251	1.55375	0.398837
2MWE	BHPIN	20	SEWTERKTADGKTYYYNNRTAESTWEKP	433-460	13323	1.70638	0.508712
2MWF	BHPIN	20	SEWTERKTADGKTYYYNNRTLESTWEKPQELK	434-463	14481	1.54017	0.382247
2N4R	BHPIN	20	GATAVSEWTEYKTADGKTYYYNNRTDESTWEKPQELK	434-464	13253	1.08206	0.857606
2N4S	BHPIN	20	GATAVSEWTEYKTADGKTYYYNNRTEESTWEKPQELK	434-464	13100	1.13152	0.764457
2N4T	BHPIN	20	GATAVSEWTEYKTADGKTYYYNNRTWESTWEKPQELK	434-464	10097	1.09242	0.416477
2N4U	BHPIN	20	GATAVSEWTEYKTADGKTYYYNNRTLYSTWEKPQELK	434-464	13600	1.21197	0.370916
2N4V	BHPIN	20	GATAVSEWTEYKTADGKTYYYNNRTLESDWEKPQELK	434-464	11089	1.2174	0.64209
2N4W	BHPIN	20	GATAVSEWTEYKTADGKTYYYNNRTLESYWEKPQELK	434-464	10497	1.15091	0.638997
2N68	BHPIN	20	GLSQGVEPDIGQTYFEESRINQD	1-17	0	11.6651	0.690771
2OP7	BHPIN	10	NEEPLPEGWEIRYTREGVRYFVDHNTRTTTFKDPRNGKS	1-39	14894	10.1166	0.195505
2ORU	BHPIN	20	KAWTWTWNPATGKWTWRKNE	1-20	0	3.00595	0.222521
2RT4	BHPIN	20	GVVRQWSGYDPRTGTWRSSIAYGGG	4-19	0	3.38097	0.436715
5KKM	BHPIN	20	QWCQPGYAYNPVLGICTITLSR	1-18	4	0.685108	0.627037
5M9U	BHPIN	20	RWCVYAYRRVRGVLVRYRRCW	1-21	1	0.899367	0.122206
5XO3	BHPIN	20	GSKKPVPIIYCNRRTGKCQRF	1-21	4	4.21568	0.466941
5Y0H	BHPIN	20	GFAWNVCVYRNGVRVCHRRAN	1-20	1	1.19716	0.733861
6AAB	BHPIN	20	GSKKPVPIIYCNRRTGKCQRM	6-21	3	1.64625	0.305175
6AFQ	BHPIN	20	GSKKPVPIIYCNRRTGKCQRF	3-21	4	1.92967	0.18854
6EE9	BHPIN	20	FGVRVGTCPSGYVRRGTFCFPDDDY	7-24	25	2.30294	0.731054
6FGM	BHPIN	20	ACFLTRLGTYVC	1-12	0	1.42678	0.182606
7K1M	BHPIN	20	GCHYTPFGLICF	1-12	0	0.415562	0.0825185
disulfide-rich peptides (DSRP)
1ACW	DSRP	25	VSCEDCPEHCSTQKAQAKCDNDKCVCEPI	1-29	22	1.75347	0.272998
1AGT	DSRP	17	GVPINVSCTGSPQCIKPCKDAGMRFGKCMNRKCHCTPK	1-38	180	0.756539	0.183927
1AXH	DSRP	20	SPTCIPSGQPCPYNENCCSQSCTFKENENGNTVKRCD	6-37	31	1.15164	0.322625
1AZJ	DSRP	18	TQSHYGQCGGIGYSGPTVCASGTTCQVLNPAYSQCL	1-36	9925	1.23486	0.500803
1BGK	DSRP	15	VCRDWFKETACRHAKSLGNCRTSQKYRANCAKTCELC	12-37	5048	1.27412	0.310463
1BNB	DSRP	20	APLSCGRNGGVCIPIRCPVPMRQIGTCFGRPVKCCRSW	10-37	1321	1.25762	1.28039
1C49	DSRP	18	TISCTNEKQCYPHCKKETGYPNAKCMNRKCKCFGR	4-38	172	1.10084	0.648473
1CMR	DSRP	18	CTTSKECWSVCQRLHNTSKGWCDHRGCICES	1-31	126	1.51281	0.507792
1D1H	DSRP	21	ECRYLFGGCKTTSDCCKHLGCKFRDKYCAWDFTFS	1-30	155	1.13764	0.991659
1DEC	DSRP	25	APRLPQCQGDDQEKCLCNKDECPPGQCRFPRGDADPYCE	5-39	7	4.432	4.53748
1DU9	DSRP	25	VGCEECPMHCKGKNAKPTCDDGVCNCNV	1-28	23	1.63188	0.4956
1E4Q	DSRP	20	PVTCLKSGAICHPVFCPRRYKQIGTCGLPGTKCCKKP	28-64	1261	1.93807	0.276223
1E4R	DSRP	20	NEPVSCIRNGGICQYRCIGLRHKIGTCGSPFKCCK	5-35	711	1.94287	0.615865
1E4S	DSRP	20	DHYNCVSSGGQCLYSACPIFTKIQGTCYRGKAKCCK	33-68	1420	2.26312	0.242176
1E4T	DSRP	20	NSKRACYREGGECLQRCIGLFHKIGTCNFRFKCCKFQ	5-37	925	1.6725	1.25094
1EMX	DSRP	26	DDCGKLFSGCDTNADCCEGYVCRLWCKLDW	1-30	46	2.98759	2.2044
1ERC	DSRP	20	DACEQAAIQCVESACESLCTEGEDRTGCYMYIYSNCPPYV	1-40	6	4.16092	3.04412
1ERD	DSRP	20	DPMTCEQAMASCEHTMCGYCQGPLYMTCIGITTDPECGLP	5-33	1	6.4525	2.04517
1ERP	DSRP	20	DLCEQSALQCNEQGCHNFCSPEDKPGCLGMVWNPELCP	1-38	6	1.45533	1.46487
1ERY	DSRP	20	DECANAAAQCSITLCNLYCGPLIEICELTVMQNCEPPFS	1-39	4	4.2559	3.96143
1EWS	DSRP	20	MPCSCKKYCDPWEVIDGSCGLFNSKYICCREK	1-32	17	2.2336	0.992159
1F3K	DSRP	20	CKQADEPCDVFSLDCCTGICLGVCMW	1-26	3	2.06366	1.18322
1FEO	DSRP	20	CKGKGAKCSRLMYDCCTGSCRSGKCG	1-26	5	1.30271	0.266742
1FJN	DSRP	20	GFGCPNNYQCHRHCKSIPGRCGGYCGGWHRLRCTCYRCG	1-39	346	1.94963	0.343824
1FSB	DSRP	19	TASCQDMSCSKQGECLETIGNYTCSCYPGFYGPECEYVRE	1-40	18143	2.02964	0.458803
1FU3	DSRP	20	WCKQSGEMCNLLDQNCCDGYCIVLVCT	1-27	1	2.88226	3.16402
1FYG	DSRP	11	CKAAGKPCSRIAYNCCTGSCRSGKC	1-25	5	1.8492	0.788882
1G26	DSRP	10	VVHCDMEVICPDGYTCCRLPSGAWGCCPFTQ	1-28	3751	2.25523	0.612378
1H20	DSRP	25	EQHADPICNKPCKTHDDCSGAWFCQACWNSARTCGPYVG	7-36	28	4.94469	3.79022
1HD6	DSRP	20	DICDIAIAQCSLTLCQDCENTPICELAVKGSCPPPWS	1-37	3	6.02477	4.20742
1HLY	DSRP	25	TVIDVKCTSPKQCLPPCKAQFGIRAGAKCMNGKCKCYPH	1-39	180	0.989717	0.49325
1HP2	DSRP	30	VFINAKCRGSPECLPKCKEAIGKAAGKCMNGKCKCYP	1-37	175	1.00918	0.556688
1HP3	DSRP	20	LLACLFGNGRCSSNRDCCELTPVCKRGSCVSS	4-32	8	2.29312	0.271103
1HTX	DSRP	20	CIPKWNRCGPKMDGVPCCEPYTCTSDYYGNCS	1-32	4	2.41542	1.30556
1HVW	DSRP	20	CIPSGQPCPYNENCCSQSCTGGRCD	1-25	2340	0.711468	0.183383
1I26	DSRP	26	AEKDCIAPGAPCFGTDKPCCNPRAWCSSYANKCL	3-34	0	3.77466	3.59945
1IM1	DSRP	20	GCCSDPRCAWRC	1-12	0	2.21745	0.87287
1IXT	DSRP	20	SCNNSCQSHSDCASHCICTFRGCGAVN	1-27	1	2.64643	1.21881
1K0P	DSRP	15	ICEEPTCRNRTRHLPLQFSRTGPLCPACMKA	1-31	500	5.69123	2.29637
1KAL	DSRP	10	SWPVCTRNGLPVCGETCVGGTCNTPGCTC	1-29	94	2.42035	0.437699
1KGM	DSRP	10	EVTCEPGTTFKDKCNTCRCGSDGKSAACTLKACPQ	1-33	6109	1.14057	0.610225
1KWE	DSRP	11	PCSICSNNPTCWAICK	172-187	6	2.18282	1.09434
1LA4	DSRP	20	TCRYLFGGCKTTADCCKHLACRSDGKYCAWDGTF	1-30	152	1.05559	0.584975
1LGL	DSRP	20	RPTDIKCSESYQCFPVCKSRFGKTNGRCVNGFCDCF	1-36	158	0.984854	0.0852512
1M2S	DSRP	25	FGLIDVKCFASSECWTACKKVTGSGQGKCQNNQCRCY	1-37	163	1.42658	0.117972
1M4E	DSRP	20	ICIFCCGCCHRSKCGMCCKT	1-20	192	3.26557	1.76956
1M4F	DSRP	20	DTHFPICIFCCGCCHRSKCGMCCKT	6-22	221	3.28186	0.793677
1MM0	DSRP	20	ACNFQSCWATCQAQHSIYFRRAFCDRSQCKCVFVRG	1-36	62	0.875409	0.164335
1MMC	DSRP	26	VGECVRGRCPSGMCCSQFGYCGKGPKYCGR	1-30	6609	1.66954	0.404296
1MR0	DSRP	40	CVRLHESCLGQQVPCCDPAATCYCRFFNAFCYCR	1-34	835	2.12547	1.34707
1MTX	DSRP	23	TIINVKCTSPKQCLPPCKAQFGQSAGAKCMNGKCKCYPH	3-39	180	1.0206	0.414206
1N1U	DSRP	20	AGETCVGGTCNTPGATCSWPVCTRNGLPV	1-29	154	1.18364	0.255786
1N5G	DSRP	29	WLICEEPTCRNRTRHLPLQFSRTGPLCPACMKATLQPE	1-38	1197	8.11157	0.478809
1N8M	DSRP	10	IEAIRCGGSRDCYRPCQKRTGCPNAKCINKTCKCYGCS	1-38	168	1.40354	0.190294
1NB1	DSRP	20	CGETCVGGTCNTPGCTCSWPVCTRNGLPV	1-29	207	0.615428	0.114332
1NBJ	DSRP	20	CAESCVYIPCTVTALLGCSCSNRVCYNGIP	1-30	169	2.20649	0.513125
1OIG	DSRP	22	RPECVLNSDCPSNQACVNQKCRDP	1-24	6934	1.14804	0.560401
1ORX	DSRP	20	VCGETCVGGTCNTPGCTCSWPVCT	1-24	96	0.72344	0.142324
1P8B	DSRP	15	ASCNGVCSPFEMPPCGTSACRCIPVGLVIGYCRNPSG	3-35	88	0.865284	0.427831
1PJV	DSRP	20	AVCVYRTCDKDCKRRGYRSGKCINNACKCYPY	1-32	442	1.46379	0.492876
1PMC	DSRP	36	EISCEPGKTFKDKCNTCRCGADGKSAACTLKACPNQ	1-36	8785	2.09803	0.462643
1PNH	DSRP	25	TVCNLRRCQLSCRSLGLLGKCIGVKCECVKH	3-31	6	1.06285	0.640939
1PT4	DSRP	20	CGETCFGGTCNTPGCSCTWPICTRDGLPV	1-29	166	1.05319	0.390882
1PVZ	DSRP	15	TPFAIKCATDADCSRKCPGNPPCRNGFCACT	5-30	13	0.958578	0.630024
1Q2K	DSRP	21	AACYSSDCRVKCVAMGFSSGKCINSKCKCYK	1-31	328	0.815327	0.263394
1QFD	DSRP	10	CIPKWNRCGPKMDGVPCCEPYTCTSDYYGNCS	1-32	4	2.37747	1.10918
1QGM	DSRP	15	VIHCDAATICPDGTTCSLSPYGVWYCSPFS	1-30	5279	2.8802	1.5643
1QKY	DSRP	14	DEAIRCTGTKDCYIPCRYITGCFNSRCINKSCKCYGCT	5-38	168	1.43551	0.937717
1RJI	DSRP	21	TPYPVNCKTDRDCVMCGLGISCKNGYCQGCT	1-31	16	2.71103	0.393189
1ROO	DSRP	20	RSCIDTIPKSRCTAFQCKHSMKYRLSFCRKTCGTC	3-35	3443	4.42529	2.51706
1RPC	DSRP	20	CLGIGSCNDFAGCGYAVVCFW	1-19	10	6.09179	3.74891
1S6W	DSRP	20	GCRFCCNCCPNMSGCGVCCRF	1-20	55	2.24291	0.294665
1S6X	DSRP	20	ECGKFMWKCKNSNDCCKDLVCSSRWKWCVLASPF	1-31	222	1.37208	0.817459
1SCO	DSRP	30	GVIINVKCKISRQCLEPCKKAGMRFGKCMNGKCHCTPK	1-38	181	1.53992	0.240969
1SP7	DSRP	10	PCPPVCVAQCVPTCPQYCCPAKRK	1-22	93	1.35664	0.995868
1SRB	DSRP	10	CSCKDMTDKECLYFCHQDVIW	1-17	272	2.62064	0.291988
1TSK	DSRP	30	VVIGQRCYRSPDCYSACKKLVGKATGKCTNGRCDC	1-35	160	1.00641	0.167737
1TV0	DSRP	20	GLLCYCRKGHCKRGERVRGTCGIRFLYCCPRR	1-32	168	2.80063	1.31931
1TYK	DSRP	20	GCLEFWWKCNPNDDKCCRPKLKCSKLFKLCNFSF	1-34	69	2.5989	0.872381
1UT3	DSRP	10	SFGLCRLRRGFCARGRCRFPSIPIGRCSRFVQCCRRVW	10-38	1579	1.11115	1.41487
1V5A	DSRP	15	RCLPSGKACAGVTQKIPCCGSCVRGKCS	1-28	11	1.41364	0.462781
1V6R	DSRP	20	CSCSSLMDKECVYFCHLDIIW	1-21	210	4.18685	1.23414
1WM7	DSRP	9	ATCEDCPEHCATQNARAKCDNDKCVCEPK	1-29	23	3.29368	0.370314
1WM8	DSRP	10	VGCEECPMHCKGKNANPTCDDGVCNCNV	1-28	24	2.85469	0.350316
1WPD	DSRP	20	VSCTGSKDCYAPCRKQTGCPYGKCMNRKCKCNRC	1-34	161	4.91797	1.17231
1WQB	DSRP	18	WLGCARVKEACGPWEWPCCSGLKCDGSECHPQ	4-32	36	2.66234	2.15936
1WQC	DSRP	30	DPCYEVCLQQHGNVKECEEACKHPVE	1-22	7	1.41334	0.601964
1WQD	DSRP	30	DPCYEVCLQQHGNVKECEEACKHPVEY	1-27	7	5.14395	0.593663
1WQE	DSRP	30	NDPCEEVCIQHTGDVKACEEACQ	1-23	5	0.821819	0.27726
1WT8	DSRP	20	TPYPVNCKTDRDCVMCGLGISCKNGYCQGCT	4-31	16	1.38496	0.38197
1X7K	DSRP	16	RRWCFRVCYRGRFCYRKCR	3-19	4	2.23905	1.18779
1Y29	DSRP	20	KCLPPGKPCYGATQKIPCCGVCSHNKCT	1-28	10	1.1738	0.306148
1YP8	DSRP	20	CGESCFLGTCYTKGCSCGEWKLCYGTNGGTIFD	1-33	96	2.36769	0.889144
1ZFU	DSRP	10	GFGCNGPWDEDDMQCHNHCKSIKGYKGGYCAKGGFVCKCY	4-40	274	1.68822	0.617449
1ZJQ	DSRP	20	GCGGLMAGCDGKSTFCCSGYNCSPTWKWCVYARP	1-32	92	1.79834	0.594151
1ZUV	DSRP	24	VGECVRGRCPSGMCCSQWGYCGKGPKYCGR	3-29	7812	1.33817	0.693101
2A2V	DSRP	20	ECRKMFGGCSVDSDCCAHLGCKPTLKYCAWDGTF	1-34	159	2.00195	0.328118
2AAP	DSRP	20	GCGGLMAGCDGKSTFCCSGYNCSPTWKWCVYARP	1-32	92	1.88296	0.418171
2B5B	DSRP	10	EKKCPGRCTLKCGKHERPTLPYNCGKYICCVPVKVK	1-36	1	9.20635	3.46298
2BBG	DSRP	30	DDGLCYEGTNCGKVGKYCCSPIGKYCVCYDSKAICNKNCT	3-40	3	4.96881	0.683564
2CBH	DSRP	41	TQSHYGQCGGIGYSGPTVCASGTTCQVLNPYYSQCL	1-36	9931	0.614201	0.238246
2CK4	DSRP	20	GVIINVKCKISRQCLKPCKDAGMRFGKCMNGKCHCTPK	1-38	185	1.36352	0.336557
2DDL	DSRP	20	AFCNLRMCQLSCRKSLGCLLGKCIGDKCKCYGC	3-33	119	1.73299	0.468454
2EEM	DSRP	20	SCASRCKGHCRARRCGYYVSVLYRGRCYCKCLRC	1-34	26	0.804599	0.0677166
2EFZ	DSRP	20	VCCPFGGCHELCYCCD	1-16	3	3.6697	1.65782
2F2I	DSRP	20	CGETCVGGTCNTPGCTCSWDKCTRNGLPV	1-29	170	1.02742	0.126613
2F2J	DSRP	20	CGETCVGGTCNTPGCTCSKNKCTRNGLPV	1-29	167	0.902881	0.167959
2FQA	DSRP	20	SAISCGETCFKFKCYTPRCSCSYPVCK	4-27	101	2.66361	0.851075
2G6U	DSRP	30	RCCHPQCGMVEECRK	1-14	0	3.3521	1.34314
2GW9	DSRP	20	GLLCYCRKGHCKRGERVRGTCGIRFLYCCPRR	3-32	168	1.69095	1.60311
2GX1	DSRP	20	GCKLTFWKCKNKKECCGWNACALGICMPR	1-29	1	1.83307	0.73936
2H1Z	DSRP	25	GSCVPVDQPCSLNTQPCCDDATCTQERNENGHTVYYCRA	1-39	29	1.39322	0.478229
2HLG	DSRP	20	LCNEPCSSNSDCIGITLCQFCKEKTDQYGLTYRTCNLLP	1-39	40	1.41463	0.508578
2I1T	DSRP	20	DGECGGFWWKCGRGKPPCCKGYACSKTWGWCAVEAP	3-33	106	2.34993	0.786626
2IT7	DSRP	30	GCPRILMRCKQDSDCLAGCVCGPNGFCG	1-28	53	0.566445	0.0704357
2JTB	DSRP	20	GCKGFGDSCTPGKNECCPNYACSSKHKWCKVYL	1-33	151	1.06883	0.334021
2K1I	DSRP	10	RRTCHCRSRCLRRESNSGSCNINGRIFSLCCR	3-32	162	1.43934	0.789748
2K2Y	DSRP	20	NECVSKGFGCLPQSDCPQEARLSYGGCSTVCCDLSKLTG	1-34	54	1.60697	0.439495
2K4U	DSRP	20	VGINVKCKHSRQCLKPCKDAGMRFGKCTNGKCHCTPK	1-37	175	1.11882	0.040446
2K72	DSRP	20	YGCLDRIFVCTSWARKGFCDVRQRLMKRLCPRSCDFC	1-37	9106	1.40887	0.78248
2K9O	DSRP	20	AAAISCVGSPECPPKCRAQGCKNGKCMNRKCKCYYC	2-36	261	3.14843	0.545095
2KEF	DSRP	20	DTHFPICIFCCGCCHRSKCGMCCKT	4-25	221	2.56087	1.32049
2KGU	DSRP	20	GYCAEKGIRCDDIHCCTGLKCKCNASGYNCVCRKK	1-35	18	2.42	1.47618
2KHB	DSRP	20	GLPVCGETCVGGTCNTPGCTCSWPVCTRN	4-28	169	1.09805	0.751388
2KIR	DSRP	20	INVKCSLPQQCIKPCKDAGMRFGKCMNKKCRCYS	1-34	163	2.44292	0.239388
2KM9	DSRP	20	CKGTGKSCSRIAYNCCTGSCRSGKC	1-25	4	1.54709	0.864159
2KOZ	DSRP	25	ACNDRDCSLDCIMKGYNTGSCVRGSCQCRRTSG	3-31	563	0.69331	0.644349
2KP0	DSRP	25	ACNDRDCSLDCIMKGYNFGKCVRGSCQCRRTSG	3-30	390	0.830956	0.719432
2KTX	DSRP	18	GVEINVKCSGSPQCLKPCKDAGMRFGKCMNRKCHCTPK	3-38	184	0.93975	0.529712
2KUS	DSRP	20	SGPNGQCGPGWGGCRGGLCCSQYGYCGSGPKYCAH	1-34	5537	1.25606	0.329024
2KYJ	DSRP	20	DFPLSKEYESCVRPRKCKPPLKCNKAQICVDPNKGW	1-36	5	6.09465	3.4727
2L1J	DSRP	20	CVATRNSCKPAAAACCDPAASCYCRFFRSACYCR	93-126	918	7.1112	1.74239
2L1Q	DSRP	20	MTPFWRGVSLRPIGASCRDDSECITRLCRKRRCSLSVAQE	10-34	471	0.75776	0.463256
2L2R	DSRP	20	GSGRGSCRSQCMRRHEDEPWRVQECVSQCRRRRGGGD	6-31	41	0.684832	1.08891
2LDE	DSRP	10	CSCTDMSDLECMNFCHKDVIWVNRN	1-16	209	2.85269	0.744822
2LDF	DSRP	10	CSCNDINDKECMYFCHQDVIWDEP	1-18	277	3.12563	1.9952
2LDS	DSRP	10	DFPLSKEYETCVRPRKCQPPLKCNKAQICVDPKKGW	6-31	5	2.13889	2.55946
2LEW	DSRP	20	GLLCYCRKGHCKRGGRVRGTCGIRFLYCCPRR	3-30	163	3.15461	2.5448
2LEY	DSRP	20	GLLCYCGKGHCKRGERVRGTCGIRFLYCCPRR	3-30	187	2.16791	2.29007
2LG4	DSRP	20	AACSDRAHGHICESFKSFCKDSGRNGVKLRANCKKTCGLC	1-40	5492	1.13631	0.746144
2LG6	DSRP	10	LFCKGGSCHFGGCPSHLIKVGSCFGFRSCCAWPWNA	1-36	563	2.07473	0.174915
2LI3	DSRP	20	GSGCMPEYCAGQCRGKVSQDYCLKNCRCIR	3-29	4	4.09799	0.795249
2LL1	DSRP	20	DCGHLHDPCPNDRPGHRTCCIGLQCRYGKCLVR	1-33	9	2.81318	2.21877
2LLD	DSRP	20	ATCDLLSGTGVKHSACAAHCLLRGNRGGYCNGRAICVCRN	1-40	537	2.90744	0.992986
2LS1	DSRP	20	CVWGGDCTDFLGCGTAWICV	1-20	0	5.62761	3.49313
2LSQ	DSRP	20	NCWRAESDEARRCYNDPKCSDSVCK	1-25	224	3.45707	0.999334
2LXZ	DSRP	20	ATCYCRTGRCATRESLSGVCEISGRLYRLCCR	1-32	278	1.22461	0.279446
2LZO	DSRP	20	ISIDPPCRFCYHRDGSGNCVYDAYGCGAV	1-27	8	2.60548	0.356788
2M2Q	DSRP	20	GCAGKSCNILGSDPCDAGCFCLPVGIVAGVCV	1-32	18	0.978104	0.217698
2M3J	DSRP	20	CPGEGEQCDVEFNPCCPPLTCIPGDPYGICYII	1-33	45	1.92926	0.0568369
2M6A	DSRP	10	ADDRCERMCQRYHDRREKKQCMKGCRYG	3-25	101	1.26903	0.732051
2M7T	DSRP	20	GCPQGRGDWAPTSCSQDSDCLAGCVCGPNGFCG	1-33	138	2.18601	0.828893
2M9L	DSRP	20	ECRYWLGGCSAGQTCCKHLVCSRRHGWCVWDGTFS	1-35	152	3.51493	0.60521
2MAU	DSRP	10	CAQKGEYCSVYLQCCDPYHCTQPVIGGICA	1-30	22	5.11756	2.25954
2MBD	DSRP	48	GLPRKILCAIAKKKGKCKGPLKLVCKC	1-27	0	1.08662	0.396222
2MFS	DSRP	20	CVLIGQRCDNDRGPRCCSGQGNCVPLPFLGGVCAV	1-35	17	1.94667	0.41008
2MIX	DSRP	10	TRICCGCYWNGSKDVCSQSCC	1-21	0	5.77751	1.25218
2ML7	DSRP	10	CKSGGAWCGFDPHGCCGNCGCLVGFCYGTGC	1-31	26	1.5491	0.216847
2MLA	DSRP	20	VGINVKCKHSGQCLKPCKKAGMRFGKCINGKCDCTPK	1-37	186	1.02166	0.352091
2MLD	DSRP	20	VGINVDCKHSGQCLKPCKKAGMRFGKCINGKCDCTPK	1-37	195	1.25977	0.290822
2MM5	DSRP	11	CVPQYGVCDGIINQCCDPYYCSPPIYGHCI	1-30	9	1.84422	0.485945
2MM6	DSRP	10	CRPYGYRCDGVINQCCDPYHCTPPLIGICL	1-30	10	4.08756	3.15931
2MPQ	DSRP	20	GACLGFGKSCNPSNDQCCKSSSLACSTKHKWCKYEL	1-36	46	1.34569	0.558386
2MQU	DSRP	20	GCIAKNKECAWFSGEWCCGALSCKYSIKRNLKICV	1-35	58	1.08303	0.415531
2MSF	DSRP	15	KPKCGLCRYRCCSGGCSSGKCVNGACDCS	1-29	1	6.46596	1.91736
2MT7	DSRP	20	GNDCLGFWSACNPKNDKCCANLVCSSKHKWCKGKL	1-35	143	1.5861	0.308527
2MW7	DSRP	20	DGECGDKDEPCCGRPDGAKVCNDPWVCILTSSRCENP	1-37	0	4.5831	1.93131
2N2G	DSRP	20	CPGEGEECDVEFNPCCPPLTCIPGDPYGICYII	1-33	5	1.56522	0.52473
2N2S	DSRP	20	SCGSECAPEPDCWGCCLVQCAPSICAGWCGGS	1-30	2	3.20362	2.46276
2N5Q	DSRP	20	QLCLQCRSNSDCNIIWRICRDGCCNVI	1-27	9	1.49145	0.179613
2N6B	DSRP	20	ACKDYLPKSECTQFRCRTSMKYRLNLCKKTCGTC	2-35	3410	3.88693	2.17678
2N6N	DSRP	20	GYCAEKGIKCHNIHCCSGLTCKCKGSSCVCRK	1-31	19	1.50443	0.630723
2N6O	DSRP	20	ECRYLFGGCSSTSDCCKHLSCRSDWKYCAWDGTFS	1-35	151	3.67016	0.540219
2N9T	DSRP	20	YCQKWMWTCDSERKCCEGMVCRLWCKKKLW	1-28	40	1.78987	0.684311
2NAJ	DSRP	20	NCAKEGEVCGWGSKCCHGLDCPLAFIPYCEKYR	1-32	47	1.91906	0.59308
2NB2	DSRP	25	DRYQDCLSECNSRCTYIPDYAGMRACIGLCAPACLTSR	1-38	0	1.45263	0.155541
2ND3	DSRP	20	QCYTFRSECTNKEFTVCRPNPEEVEKEARRTKEEECRK	1-38	0	1.26836	0.363456
2NX7	DSRP	10	AQNPCSLQQPGCSSACAPACRLSCCSLG	3-28	1	6.62301	1.03544
2PTA	DSRP	20	TISCTNPKQCYPHCKKETGYPNAKCMNRKCKCFGR	4-38	173	1.21721	0.631345
2RR0	DSRP	20	DVNECISNPCQNDATCLDQIGEFQCICMPGYEGVYCEI	4-38	23764	1.75529	0.812082
2RTY	DSRP	20	FSCDHSACAVRCLAQRRKGGKCKNGDCVCR	2-30	454	0.673969	0.222308
2RTZ	DSRP	20	ACVENCRKYCQDKGARNGKCINSNCHCYY	4-29	65	1.45339	0.157276
2RU0	DSRP	20	GFGCPWNAYECDRHCVSKGYTGGNCRGKIRQTCHCY	2-36	433	2.63784	0.370356
2UVS	DSRP	20	GVEINVKCSGSPQCLKPCKDAGMRFGKCMNRKCHCTPK	1-38	184	1.53832	0.0764398
2V1V	DSRP	20	RVCPRILLECKKDSDCLAECVCLEHGYCG	2-29	57	1.40195	0.148899
2WH9	DSRP	20	EGECGGFWWKCGSGKPACCPKYVCSPKWGLCNFPMP	3-33	108	1.00221	0.568432
4B2U	DSRP	20	GTYCIELGERCPNPREGDWCCHKCVPEGKRFYCRDQ	3-36	5	4.77695	4.84369
4B2V	DSRP	20	SECVENGGFCPDPEKMGDWCCGRCIRNECRNG	3-30	5	3.69969	3.75105
5FZX	DSRP	20	DETPDECVTRGNFCATPEVHGDWCCGSLKCVSNSCR	5-32	2	2.01503	1.01999
5I1X	DSRP	20	SEDCLGWASRCSPKNDKCCPNYKCSSKDLWCKYKIW	3-34	90	1.04544	0.15183
5I2P	DSRP	20	SEDCLGAFSRCSPKNDKCCPNYKCSSKDLWCKYKIW	1-36	83	1.68688	0.175369
5JHI	DSRP	20	CKQRRRYRGSEEECRKYAEELSRRTGCEVEVECET	1-35	0	0.911649	0.544921
5JI4	DSRP	20	APCECDVNGETYTVSSSEECERLCRKLGVTNCRVHCG	2-37	0	0.746879	0.595054
5L1C	DSRP	20	MCMPCFTTDHQMARKCDDCCGGKGRGKCYGPQCLCR	1-36	29	1.85851	0.40507
5LM0	DSRP	10	ADDRCYRMCQRYHDRREKKQCKEGCRYG	5-25	57	0.563119	0.63762
5T3M	DSRP	20	GCLGIFKACNPSNDQCCKSSKLVCSRKTRWCKWQI	1-35	47	1.71285	1.14034
5T4R	DSRP	20	DCRYMFGDCEKDEDCCKHLGCKRKMKYCAWDFTFT	1-32	161	1.36684	0.290501
5UJH	DSRP	20	CPDPVYTCRPGQTCARGLHGYGC	1-23	432	3.68644	0.259113
5V0Y	DSRP	20	GFCWYVCVYRNGVRVCYRRCN	1-21	0	1.00152	0.192095
5V11	DSRP	20	GFCWYVCARRNGARVCYRRCN	1-21	1	0.827071	0.286661
5WE3	DSRP	20	DCLGFLWKCNPSNDKCCRPNLVCSRKDKWCKYQI	1-32	72	2.72167	1.09624
5WXE	DSRP	20	QLCLLCQTSRDCNYIIWTVCRDGCCNIS	1-28	6	2.35827	1.22912
5X34	DSRP	20	TQSHYGQCGGIGYSGPTVCASGTTCQVLNPYYSQCL	1-36	9931	0.793008	0.106399
5Y0I	DSRP	20	GFCWNVCVYRNGVRVCHRRCN	2-21	1	0.756222	0.5362
5Y0J	DSRP	20	AFCWNVCVYRNAVRVCHRRCN	1-21	1	0.636757	0.18115
6BUC	DSRP	20	ACKDNLPAATCSNVKANNNCSSEKYKTNCAKTCGEC	2-36	4186	0.836424	0.263373
6CEI	DSRP	20	CAVTHEKCSDDYDCCGSLCCVGICAKTIAPCK	1-32	121	3.26774	0.498799
6CFB	DSRP	20	DVSPCFCVEDETSGAKTCVPDNCDASRGTNP	4-23	0	1.76913	1.84304
6CKD	DSRP	20	ACKDVFPAATCRHAKSVGNCSSEKYKRNCAITCGAC	1-36	4352	1.38719	0.629076
6CKF	DSRP	20	ACKDVFPAATCRHAKSVGNCSSEKYKRNCAITCGAC	1-31	4352	1.10099	0.364835
6D3T	DSRP	20	AFCNLRRCELSCRSLGLLGKCIGEECKCVY	2-30	6	0.925628	0.591175
6D8H	DSRP	20	AFCNLRRCELSCRSLGLLGKCIGEECKCVPYN	3-30	9	0.965564	0.655356
6D8Q	DSRP	20	AFCNLRRCELSCRSLGLLGKCIGEECKCVYN	3-29	6	0.78654	0.332757
6D8R	DSRP	20	AFCNLRRCELSCRSLGLLGKCIGEKCKCVPY	3-29	9	1.60831	1.83562
6D8S	DSRP	20	AFCNLRRCELSCRSLGLLGKCIGEECECVPY	3-29	9	0.92908	0.808419
6D8T	DSRP	20	AFCNLRRCELSCRSLGLLGKCIGEKCECVPY	3-29	9	0.747723	0.651244
6D8U	DSRP	20	AFCNLRRCELSCRSLGLLGECIGEECKCVPY	3-29	9	0.684143	0.795033
6D8Y	DSRP	20	AFCNLRRCELSCRSLGLLGKCIGEECKCVPH	3-29	6	0.943414	0.4652
6D93	DSRP	20	AFCNLRRCELSCRSLGLLGKCIGEECKCVPA	3-29	6	1.00203	0.40706
6D9O	DSRP	20	AFCNLRRCELSCRSLGLLGKCIGEACKCVPY	3-29	9	1.16049	1.33154
6D9P	DSRP	20	AFCNLRRCELSCRSLGLLGKCIGEECACVPY	3-29	9	0.784767	0.586231
6DHR	DSRP	20	GLPICGETCLLGKCYTPGCSCRRPVCYKN	1-29	301	1.73413	0.528363
6E1L	DSRP	15	CADAVYTCRAGQTCCRGLHGYGCC	1-24	1364	2.82005	0.324742
6EFE	DSRP	18	GGLGRCIYNCMNSGGGLSFIQCKTMCY	3-26	14	2.38583	0.738954
6F61	DSRP	20	GYCATKGIKCNDIHCCSGLKCDSKRKVCVKG	1-31	21	1.61877	0.804038
6K50	DSRP	20	GFGCNGPWNEDDLRCHNHCKSIKGYKGGYCAKGGFVCKCY	1-40	269	2.12006	0.270474
6K51	DSRP	20	GFGCNGPWQEDDLKCHNHCKSIKGYKGGYCAKGGFVCKCY	1-40	266	1.95836	0.304869
6KRA	DSRP	10	RRTCRCRFGRCFRRESYSGSCNINGRIFSLCCR	1-33	122	2.03429	0.871574
6LF5	DSRP	16	CPQVCPAIYQPVFDEFGRMYSNSCEMQRARCLRG	1-34	14980	1.24992	0.242503
6MJV	DSRP	20	KKCWNGGRCRKKCKENEKPIGYCRNGKKCCVN	3-23	1042	1.70808	0.16914
6MK4	DSRP	20	YCQKWMWTCDSERKCCKGMVCRLWCKKKLW	2-28	41	1.45871	0.514353
6MK5	DSRP	20	DCLGAFRKCIPDNDKCCRPNLVCSRLHRWCKYVF	2-32	72	2.36709	0.873714
6MZT	DSRP	20	GDIKCSGTRQCWGPCKKQTTCTNSKCMNGKCKCYGCV	1-37	158	1.17835	0.328499
6NK9	DSRP	10	CGGAGAKCSTKSDCCSGLWCSGSGHCYHRRYT	9-37	40	1.28697	0.441588
6NUG	DSRP	20	CDMEVSCPDGYTCCRLQSGAWGCC	1-24	4078	1.97408	0.823141
6NW8	DSRP	10	LCLSCRGGDYDCRVKGTCENGKCVCGS	1-25	0	6.05509	2.35101
6OFA	DSRP	50	ASPQQAKYCYEQCNVNKVPFDQCYQMCSPLERS	4-32	1	1.57794	0.391664
6PPC	DSRP	15	EDCGSDCMPCGGECCCEPNSCIDGTCHHESSPN	2-29	1	2.04217	1.12286
6QJB	DSRP	20	FDVVSCNKNCTSGQNECPEGCFCGLLGQNKKGHCYKIIGN	17-55	79	1.92749	0.52032
6QKF	DSRP	10	RGGRLCYCRGWICFCVGR	3-18	0	1.33054	0.806015
6SAA	DSRP	10	RCLHAGAACSGPIQKIPCCGTCSRRKCT	1-28	10	1.99956	0.160042
6SAB	DSRP	10	QMDMRCSASVECKQKCLKAIGSIFGKCMNKKCKC	6-34	145	2.76317	1.64953
6VH8	DSRP	20	LPRCDSPFCSLFRIGLCGDKCTCVPLPIFGLCVPDV	4-36	2	2.66338	1.77938
6VNZ	DSRP	20	AFCNLRRCELSCRSLGLLGACIGEECKCVPY	3-31	219	1.00325	0.691339
6XYH	DSRP	10	GCKNLNSHCYRQHRECCHGLVCRRPNYGNGRGILWKCVRA	1-40	1	2.20438	1.26605
7ALD	DSRP	20	SPRVCIRVCRNGVCYRRCWG	1-20	0	1.3811	0.0777725
7EDK	DSRP	20	GDCKPCMHPDCRFNPGRCR	1-19	1	4.74383	1.35008
7ELY	DSRP	10	GCMILLDTDIWCPCSHPYACPENICC	2-26	0	5.58284	3.27179
7JIA	DSRP	20	CGGGFSCHDGETCCPTSQTTWGCC	1-24	3262	2.02358	0.625568
7JIY	DSRP	20	CEGNFYCPAEKFCCKTRTGQWGCC	1-24	3593	1.41558	0.739647
7KPD	DSRP	20	AIPCGESCVYIPCISVVIGCSCRNKVCYR	1-29	174	0.799733	0.256432
7L7A	DSRP	32	GCCPAPLTCHCVIY	1-14	0	5.39409	1.22237
7LQR	DSRP	20	ASGADTCCSNPACQVQHSDLC	4-21	0	1.53412	1.09423
7LZL	DSRP	20	GNSWLCVRRGGNCRFGRCQFAERQIGRCSAFQPCCGR	3-37	1729	1.33925	0.353344
7N0T	DSRP	20	GCCSDPRCNMNNPDYC	1-16	0	3.98749	0.131049
7N23	DSRP	20	GGCCSHPACAANNQDYC	3-17	4	2.87268	0.976669
7OD2	DSRP	23	ACKDYLPKSECTQFRCRTSMKYKYTNCKKTCGTC	2-35	12	4.5015	2.70308
7RC7	DSRP	20	GLLCYCRKGHCKRGERVRATCGIRFLYCCPRR	3-30	190	1.54876	1.42396
7SAG	DSRP	20	NVVPCFCVEDETSGAKTCIPDNCDASRGTNP	5-23	1	0.912558	1.06455
7SKC	DSRP	20	GDCLGWFSGCDPNNNKCCEGYVCHWKYPWCRYDL	2-34	178	1.13799	0.17985
7TH8	DSRP	20	ATKPCQSDKDCKKFACRKPKVPKCINGFCKCVR	4-32	390	3.03038	0.550051
mixed secondary structure peptides (MIX)
1BHI	MIX	20	MSDDKPFLCTAPGCGQRFTNEDHLAVHKHKHEMTLKFG	6-33	12916	0.874025	1.84977
1CW6	MIX	18	KYYGNGVHCTKSGCSVNWGEAFSAGVHRLANGGNGFW	1-30	170	2.6327	1.27017
1FME	MIX	34	EQYTAKYKGRTFRNEKELRDFIEKFKGR	5-25	0	1.106	0.691676
1FSD	MIX	41	QQYTAKIKGRTFRNEKELRDFIEKFKGR	3-25	0	1.55702	0.870343
1JRJ	MIX	36	HGEGTFTSDLSKQMEEEAVRLFIEWLKNGGPSSGAPPPS	14-39	838	1.51236	1.29025
1L2Y	MIX	38	NLYIQWLKDGGPSSGRPPPS	1-20	1	0.867788	0.319314
1LB7	MIX	20	RNCFESVAALRRCMYG	3-16	0	2.67723	1.8035
1PSV	MIX	32	KPYTARIKGRTFSNEKELRDFLETFTGR	1-24	0	2.67557	0.581701
1RIJ	MIX	30	ALQELLGQWLKDGGPSSGRPPPS	1-23	0	2.39061	2.05498
1RIK	MIX	50	YKFACPECPKRFMRSDHLTLHILLHENKK	2-27	17310	1.01663	0.652151
1RIM	MIX	29	YKFACPECPKRFMRSDHLSKHITLHELLGEERR	1-26	17379	1.40991	0.586747
1S4T	MIX	20	SRPLIHFGNDYEDRYYRENMY	135-155	47	7.7331	0.507102
1V1D	MIX	20	APLEPEYPGDNATPEQMHQYAHQLRRYINML	1-31	424	1.46456	0.420297
1WZ4	MIX	20	NSTTFHQALLDPRVRGLYFPAGG	1-23	168	5.11549	0.303566
2BBL	MIX	10	GAYTGLPNKKPNVPTIRTAKVQ	1-22	84	9.18242	3.26703
2JOF	MIX	28	DAYAQWLKDGGPSSGRPPPS	1-20	0	1.04956	0.326837
2K76	MIX	10	PFPPTPPGEEAPVEDLIRFYNDLQQYLNVV	1-30	413	1.72584	0.906461
2KI0	MIX	20	GSGQVRTIWVGGTPEELKKLKEEAKKANIRVTFWGD	5-36	0	2.12394	0.625819
2L3I	MIX	20	GIRCPKSWKCKAFKQRVLKRLLAMLRQHAF	3-25	3	4.44642	1.30362
2L5I	MIX	8	RIHMVYSKRSGKPRGYAFIEY	1-21	1339	7.01791	0.708784
2LE7	MIX	20	LVRVARKLDRYSEYGAAVLF	532-551	130	4.789	0.141348
2LKE	MIX	20	KLGFFKRQYKDMMSEGGPPGAEPQ	1-24	272	4.82769	2.15649
2LL2	MIX	10	KGVKDRVKGKSDPYHATSGALSPAKD	8-26	9	6.15964	1.38042
2LWB	MIX	18	NCDWDKSHEKYDWELWDKWC	18-37	18	3.69056	0.383796
2M1J	MIX	20	MRKHLGGCWLAIVCVLLFSQLSSVKARGIK	4-30	88	5.37488	0.610736
2NAT	MIX	20	KYEITTIHNLFRKLTHRLFRRNFGYTLR	1-28	126	7.09223	2.17906
2NB8	MIX	20	IAILNKLCEYNVFHNKTFELPRARVNT	38-64	10	8.46574	1.71015
2NCV	MIX	20	RWSITTIHNLFRKLTHRLFRR	1-21	107	5.9211	0.164489
5L82	MIX	20	MKFKFNPTGTIVKKLTQYEIAWFKNKHGYYPWEIPRC	1-37	7	6.63515	2.09086
5T7Q	MIX	20	KKPLGKMADWFRQTLLKKPKK	15-35	79	6.94869	0.216954
6FS4	MIX	20	TKLTEEEKNRLNFLKKISQRYQKFALPQYLK	2-28	70	4.14364	0.398626
