## Supplementary Table 2 for "High-throughput prediction of peptide structural conformations"

### Sheet: Sheet1
Supplementary Table 2: NMR conformational variability, composite scores, and sub-angstrom cutoff. Composite scores calculated as the product of global ΔRMSF between AF2-predicted and NMR-determined ensembles (Table S1) and the inverse of NMR ensemble RMSF averages (RMSFNMR), as denoted in Equation 2. Peptide classification by sub-anstrom RMSFNMR cutoff serving as inclusion (≥ 1 Å) and exclusion (…
PDB ID	categorization	RMSFNMR (Å)	composite score	sub-angstrom RMSFNMR cutoff
α-helical membrane-associated peptides (AH MP)
1A11	AH MP	1.26311	0.869004	≥ 1 Å (included)
1ALE	AH MP	0.345562	0.562473	< 1 Å (excluded)
1ALF	AH MP	0.292383	0.413449	< 1 Å (excluded)
1B9Q	AH MP	3.27526	0.610657	≥ 1 Å (included)
1BM4	AH MP	5.3466	0.517405	≥ 1 Å (included)
1BMX	AH MP	4.6135	0.757689	≥ 1 Å (included)
1CFG	AH MP	1.19256	0.524595	≥ 1 Å (included)
1HOF	AH MP	2.75013	0.811435	≥ 1 Å (included)
1JDM	AH MP	3.59369	0.929414	≥ 1 Å (included)
1LBJ	AH MP	0.808606	0.592373	< 1 Å (excluded)
1M25	AH MP	1.22393	0.639996	≥ 1 Å (included)
1MOT	AH MP	5.24974	0.682935	≥ 1 Å (included)
1O53	AH MP	1.36978	0.834434	≥ 1 Å (included)
1ODP	AH MP	0.465948	0.560815	< 1 Å (excluded)
1OEG	AH MP	1.30574	0.825468	≥ 1 Å (included)
1P82	AH MP	1.33085	1.17567	≥ 1 Å (included)
1PLP	AH MP	3.39009	0.462256	≥ 1 Å (included)
1QG9	AH MP	1.62113	0.878854	≥ 1 Å (included)
1R7D	AH MP	2.72085	0.79169	≥ 1 Å (included)
1RKL	AH MP	3.09908	0.888123	≥ 1 Å (included)
1SKH	AH MP	3.27705	0.820352	≥ 1 Å (included)
1SPF	AH MP	2.77933	0.48756	≥ 1 Å (included)
1T5Q	AH MP	0.759787	0.622061	< 1 Å (excluded)
1VTP	AH MP	2.37675	0.879688	≥ 1 Å (included)
1XC0	AH MP	0.921552	0.24012	< 1 Å (excluded)
1XOO	AH MP	0.921189	1.08975	< 1 Å (excluded)
1XOP	AH MP	1.40491	0.330633	≥ 1 Å (included)
1Y32	AH MP	2.44768	0.817755	≥ 1 Å (included)
1Z2T	AH MP	2.56744	0.892126	≥ 1 Å (included)
1Z65	AH MP	3.24745	0.886196	≥ 1 Å (included)
1ZRV	AH MP	1.18483	0.758171	≥ 1 Å (included)
2AP7	AH MP	1.25637	0.850255	≥ 1 Å (included)
2B0Y	AH MP	0.258829	3.55044	< 1 Å (excluded)
2B19	AH MP	2.4844	0.346667	≥ 1 Å (included)
2DCI	AH MP	1.65522	0.546873	≥ 1 Å (included)
2DTB	AH MP	1.65332	0.851383	≥ 1 Å (included)
2FXY	AH MP	0.534418	0.730637	< 1 Å (excluded)
2FXZ	AH MP	0.37559	1.61355	< 1 Å (excluded)
2G9L	AH MP	2.27276	0.590442	≥ 1 Å (included)
2G9P	AH MP	2.23806	0.596221	≥ 1 Å (included)
2GD3	AH MP	3.43269	0.860285	≥ 1 Å (included)
2HN8	AH MP	0.667036	0.246207	< 1 Å (excluded)
2JMY	AH MP	0.282624	0.381673	< 1 Å (excluded)
2JOS	AH MP	0.879166	0.797162	< 1 Å (excluded)
2JPK	AH MP	3.63927	0.78303	≥ 1 Å (included)
2JTW	AH MP	0.472683	0.445201	< 1 Å (excluded)
2JUI	AH MP	1.69653	0.756918	≥ 1 Å (included)
2JXF	AH MP	1.75839	0.777173	≥ 1 Å (included)
2K10	AH MP	0.259384	0.544053	< 1 Å (excluded)
2K44	AH MP	0.399727	4.56935	< 1 Å (excluded)
2K58	AH MP	5.53537	0.820979	≥ 1 Å (included)
2K59	AH MP	2.53534	0.848706	≥ 1 Å (included)
2K8J	AH MP	3.02284	0.835911	≥ 1 Å (included)
2K98	AH MP	0.46915	1.11024	< 1 Å (excluded)
2KDR	AH MP	1.05731	0.805199	≥ 1 Å (included)
2KEH	AH MP	3.30784	0.748746	≥ 1 Å (included)
2KFE	AH MP	0.130956	0.829841	< 1 Å (excluded)
2KGN	AH MP	0.295033	2.96095	< 1 Å (excluded)
2KHF	AH MP	0.820863	0.581381	< 1 Å (excluded)
2KI9	AH MP	1.16165	0.386233	≥ 1 Å (included)
2KIT	AH MP	1.08911	1.09109	≥ 1 Å (included)
2KJN	AH MP	2.62986	0.77725	≥ 1 Å (included)
2KNS	AH MP	0.603223	0.500301	< 1 Å (excluded)
2KV5	AH MP	2.31052	0.78351	≥ 1 Å (included)
2KWZ	AH MP	6.23049	0.814849	≥ 1 Å (included)
2KZQ	AH MP	5.87197	0.53966	≥ 1 Å (included)
2L36	AH MP	0.770548	0.514316	< 1 Å (excluded)
2L4G	AH MP	0.464693	0.875512	< 1 Å (excluded)
2L5R	AH MP	0.504093	0.499804	< 1 Å (excluded)
2L63	AH MP	1.38739	0.719123	≥ 1 Å (included)
2L77	AH MP	2.78372	0.371062	≥ 1 Å (included)
2LAT	AH MP	0.952599	0.492949	< 1 Å (excluded)
2LBG	AH MP	0.0260302	7.78542	< 1 Å (excluded)
2LCM	AH MP	1.24338	1.19787	≥ 1 Å (included)
2LIF	AH MP	2.20581	0.692534	≥ 1 Å (included)
2LMF	AH MP	0.655637	0.637298	< 1 Å (excluded)
2LQY	AH MP	1.00815	0.811625	≥ 1 Å (included)
2LUG	AH MP	4.85304	0.30426	≥ 1 Å (included)
2LUV	AH MP	1.01152	1.07423	≥ 1 Å (included)
2LX0	AH MP	0.622443	0.315637	< 1 Å (excluded)
2LZP	AH MP	4.49082	0.422155	≥ 1 Å (included)
2LZQ	AH MP	1.98783	0.795201	≥ 1 Å (included)
2M0H	AH MP	0.647962	3.14584	< 1 Å (excluded)
2M0W	AH MP	1.10625	0.692291	≥ 1 Å (included)
2M8M	AH MP	1.37602	0.827469	≥ 1 Å (included)
2MCE	AH MP	1.05131	1.93507	≥ 1 Å (included)
2ME1	AH MP	1.5114	0.752607	≥ 1 Å (included)
2MG1	AH MP	0.76483	0.684824	< 1 Å (excluded)
2MG2	AH MP	1.32921	0.746381	≥ 1 Å (included)
2MHW	AH MP	0.845055	0.688407	< 1 Å (excluded)
2MJ2	AH MP	4.98232	0.824795	≥ 1 Å (included)
2MKB	AH MP	1.63974	0.83863	≥ 1 Å (included)
2MLU	AH MP	4.42569	0.699431	≥ 1 Å (included)
2MMM	AH MP	0.861545	0.335441	< 1 Å (excluded)
2MVH	AH MP	1.52601	0.318347	≥ 1 Å (included)
2MVJ	AH MP	0.996418	0.779627	< 1 Å (excluded)
2MWT	AH MP	3.55783	0.314321	≥ 1 Å (included)
2N1C	AH MP	3.48729	0.239998	≥ 1 Å (included)
2N1P	AH MP	3.50956	0.765495	≥ 1 Å (included)
2N58	AH MP	1.38782	0.703543	≥ 1 Å (included)
2N6M	AH MP	0.313786	0.397889	< 1 Å (excluded)
2N92	AH MP	4.01644	0.834336	≥ 1 Å (included)
2N9C	AH MP	0.417731	11.664	< 1 Å (excluded)
2NCS	AH MP	1.84444	0.688259	≥ 1 Å (included)
2NCU	AH MP	0.493415	0.454858	< 1 Å (excluded)
2NCW	AH MP	0.571477	0.522296	< 1 Å (excluded)
2NCX	AH MP	0.473913	0.618325	< 1 Å (excluded)
2NCY	AH MP	0.410558	0.371888	< 1 Å (excluded)
2NR1	AH MP	0.728221	0.283426	< 1 Å (excluded)
2OJM	AH MP	0.616389	0.708731	< 1 Å (excluded)
2OJN	AH MP	3.68265	0.929478	≥ 1 Å (included)
2OJO	AH MP	0.629703	0.74467	< 1 Å (excluded)
2PCO	AH MP	2.04671	0.815595	≥ 1 Å (included)
2PV6	AH MP	1.04543	0.755555	≥ 1 Å (included)
2RLH	AH MP	0.449729	0.545149	< 1 Å (excluded)
2RLW	AH MP	1.23526	0.654345	≥ 1 Å (included)
2RMG	AH MP	0.985473	0.460443	< 1 Å (excluded)
2RMH	AH MP	2.51664	0.701788	≥ 1 Å (included)
2RMY	AH MP	2.30157	0.551554	≥ 1 Å (included)
2RQ2	AH MP	3.30097	0.262687	≥ 1 Å (included)
2RRH	AH MP	0.933139	0.732902	< 1 Å (excluded)
3LEU	AH MP	4.58987	0.651645	≥ 1 Å (included)
3MRA	AH MP	0.695809	0.688604	< 1 Å (excluded)
4B19	AH MP	1.49457	0.781594	≥ 1 Å (included)
5H2S	AH MP	0.441727	0.527948	< 1 Å (excluded)
5I4G	AH MP	1.64505	0.516934	≥ 1 Å (included)
5LBJ	AH MP	0.434679	0.379527	< 1 Å (excluded)
5NDA	AH MP	1.05513	0.44208	≥ 1 Å (included)
5UJQ	AH MP	0.672385	0.916883	< 1 Å (excluded)
5UJR	AH MP	2.70192	0.652423	≥ 1 Å (included)
5XDJ	AH MP	0.251934	0.30956	< 1 Å (excluded)
5Y22	AH MP	1.53082	0.616333	≥ 1 Å (included)
5Z1Y	AH MP	1.63411	0.706973	≥ 1 Å (included)
6A5J	AH MP	0.139016	0.192404	< 1 Å (excluded)
6A8Y	AH MP	0.266847	14.6176	< 1 Å (excluded)
6AHZ	AH MP	1.98204	0.850706	≥ 1 Å (included)
6B3U	AH MP	2.52298	0.647181	≥ 1 Å (included)
6BJF	AH MP	0.30702	0.328524	< 1 Å (excluded)
6CFA	AH MP	0.820032	0.480687	< 1 Å (excluded)
6CSK	AH MP	0.789604	0.591272	< 1 Å (excluded)
6CSZ	AH MP	1.15304	0.559061	≥ 1 Å (included)
6CT1	AH MP	1.95145	0.393611	≥ 1 Å (included)
6CT4	AH MP	1.69038	0.660427	≥ 1 Å (included)
6DST	AH MP	0.688459	0.378998	< 1 Å (excluded)
6FS5	AH MP	1.50298	0.337716	≥ 1 Å (included)
6GIF	AH MP	2.5167	0.625794	≥ 1 Å (included)
6GIG	AH MP	2.64239	0.500589	≥ 1 Å (included)
6GNZ	AH MP	0.71884	0.423651	< 1 Å (excluded)
6GO0	AH MP	1.31567	0.343522	≥ 1 Å (included)
6GS9	AH MP	1.54822	0.889842	≥ 1 Å (included)
6HN9	AH MP	3.65344	0.388582	≥ 1 Å (included)
6HZ2	AH MP	0.49838	0.447824	< 1 Å (excluded)
6IHA	AH MP	0.810831	0.363269	< 1 Å (excluded)
6MBM	AH MP	0.716038	0.710356	< 1 Å (excluded)
6RRL	AH MP	0.885859	0.584181	< 1 Å (excluded)
6RRO	AH MP	0.75721	0.723517	< 1 Å (excluded)
6TWG	AH MP	0.168116	2.22706	< 1 Å (excluded)
6VLA	AH MP	0.441095	0.612959	< 1 Å (excluded)
6X7I	AH MP	1.77649	0.879155	≥ 1 Å (included)
6YHF	AH MP	2.13511	0.847416	≥ 1 Å (included)
7ASY	AH MP	2.52838	0.5704	≥ 1 Å (included)
7AT7	AH MP	2.79817	0.590017	≥ 1 Å (included)
7ATB	AH MP	3.2451	0.714066	≥ 1 Å (included)
7B2F	AH MP	3.70382	0.853877	≥ 1 Å (included)
7BX2	AH MP	0.519375	0.705804	< 1 Å (excluded)
7CK5	AH MP	0.770431	0.512287	< 1 Å (excluded)
7DEH	AH MP	1.17748	0.435937	≥ 1 Å (included)
7L83	AH MP	1.40046	0.333572	≥ 1 Å (included)
7NS1	AH MP	0.928238	0.750765	< 1 Å (excluded)
7OVZ	AH MP	0.954629	0.71555	< 1 Å (excluded)
7P4X	AH MP	1.44867	0.719616	≥ 1 Å (included)
7ZBS	AH MP	1.80129	0.585435	≥ 1 Å (included)
α-helical soluble peptides (AH SL)
1BY0	AH SL	1.90248	0.813494	≥ 1 Å (included)
1DSK	AH SL	2.21206	0.713275	≥ 1 Å (included)
1DTC	AH SL	1.48317	0.833972	≥ 1 Å (included)
1FVY	AH SL	1.09305	0.597495	≥ 1 Å (included)
1MF6	AH SL	0.637001	0.367503	< 1 Å (excluded)
1Q2F	AH SL	1.66889	0.691148	≥ 1 Å (included)
1VD7	AH SL	4.6862	0.892311	≥ 1 Å (included)
1VD8	AH SL	4.50291	0.948573	≥ 1 Å (included)
1VD9	AH SL	3.21581	0.840632	≥ 1 Å (included)
1VDA	AH SL	4.36918	0.729018	≥ 1 Å (included)
1W1N	AH SL	1.06154	1.27862	≥ 1 Å (included)
1WN4	AH SL	4.72289	0.795782	≥ 1 Å (included)
1WN8	AH SL	1.26194	0.506105	≥ 1 Å (included)
1WNK	AH SL	0.676709	0.257234	< 1 Å (excluded)
1WNM	AH SL	0.728807	0.682262	< 1 Å (excluded)
1WNN	AH SL	1.47123	0.409353	≥ 1 Å (included)
1YYB	AH SL	2.34455	0.68312	≥ 1 Å (included)
1ZWD	AH SL	4.42051	0.956037	≥ 1 Å (included)
2BN6	AH SL	1.37301	0.71178	≥ 1 Å (included)
2I9M	AH SL	0.626592	0.824783	< 1 Å (excluded)
2IV5	AH SL	1.40654	0.451598	≥ 1 Å (included)
2IV6	AH SL	2.6834	0.426179	≥ 1 Å (included)
2KJM	AH SL	0.88287	1.71102	< 1 Å (excluded)
2KPB	AH SL	0.909305	0.600495	< 1 Å (excluded)
2LMA	AH SL	1.52402	0.695125	≥ 1 Å (included)
2LQ0	AH SL	0.0603254	14.231	< 1 Å (excluded)
2LQ1	AH SL	0.502845	6.96914	< 1 Å (excluded)
2LQ2	AH SL	0.264871	2.59727	< 1 Å (excluded)
2M1A	AH SL	1.08668	0.674102	≥ 1 Å (included)
2M3F	AH SL	0.653103	0.732572	< 1 Å (excluded)
2MRW	AH SL	7.77531	0.913584	≥ 1 Å (included)
2MU9	AH SL	1.50376	0.595185	≥ 1 Å (included)
2MUJ	AH SL	1.83878	0.54181	≥ 1 Å (included)
2OVN	AH SL	1.11312	0.547742	≥ 1 Å (included)
2PPZ	AH SL	0.863745	0.54868	< 1 Å (excluded)
5TX8	AH SL	1.42455	0.881201	≥ 1 Å (included)
6R2X	AH SL	2.00262	0.780196	≥ 1 Å (included)
β-hairpin peptides (BHPIN)
1B1V	BHPIN	1.57802	0.367346	≥ 1 Å (included)
1BQF	BHPIN	3.41852	0.591102	≥ 1 Å (included)
1E0L	BHPIN	0.661028	1.06582	< 1 Å (excluded)
1E0M	BHPIN	0.874398	0.753346	< 1 Å (excluded)
1E0N	BHPIN	0.875658	0.726378	< 1 Å (excluded)
1FGD	BHPIN	0.818893	0.498441	< 1 Å (excluded)
1FGE	BHPIN	0.436261	5.47061	< 1 Å (excluded)
1G04	BHPIN	0.214293	7.08201	< 1 Å (excluded)
1HRL	BHPIN	0.913869	0.352399	< 1 Å (excluded)
1I6C	BHPIN	1.52815	0.363686	≥ 1 Å (included)
1K43	BHPIN	0.87182	0.658155	< 1 Å (excluded)
1LFC	BHPIN	0.666685	4.15215	< 1 Å (excluded)
1TMR	BHPIN	0.777691	2.66965	< 1 Å (excluded)
1U0P	BHPIN	3.2642	0.855232	≥ 1 Å (included)
1U6V	BHPIN	0.485593	1.84621	< 1 Å (excluded)
1V28	BHPIN	2.49417	0.58889	≥ 1 Å (included)
2DJ9	BHPIN	1.77839	0.317689	≥ 1 Å (included)
2DJC	BHPIN	2.52577	0.562833	≥ 1 Å (included)
2EQH	BHPIN	2.49844	0.528664	≥ 1 Å (included)
2ESZ	BHPIN	1.46002	0.425705	≥ 1 Å (included)
2EVQ	BHPIN	0.217722	0.346276	< 1 Å (excluded)
2JN5	BHPIN	0.255458	0.429365	< 1 Å (excluded)
2JNI	BHPIN	0.417425	0.284153	< 1 Å (excluded)
2JQW	BHPIN	0.916345	0.631492	< 1 Å (excluded)
2L07	BHPIN	1.08106	0.837455	≥ 1 Å (included)
2M9E	BHPIN	1.14403	0.797095	≥ 1 Å (included)
2M9I	BHPIN	1.01456	0.783834	≥ 1 Å (included)
2MDL	BHPIN	0.68866	2.38183	< 1 Å (excluded)
2MMT	BHPIN	0.0902574	21.1833	< 1 Å (excluded)
2MMW	BHPIN	0.122986	21.1518	< 1 Å (excluded)
2MW3	BHPIN	1.035	1.7162	≥ 1 Å (included)
2MW9	BHPIN	0.736294	0.425582	< 1 Å (excluded)
2MWA	BHPIN	1.01579	0.534221	≥ 1 Å (included)
2MWB	BHPIN	1.06908	0.224066	≥ 1 Å (included)
2MWD	BHPIN	0.627939	0.635152	< 1 Å (excluded)
2MWE	BHPIN	0.722527	0.704074	< 1 Å (excluded)
2MWF	BHPIN	0.727012	0.525778	< 1 Å (excluded)
2N4R	BHPIN	2.32266	0.369234	≥ 1 Å (included)
2N4S	BHPIN	2.16214	0.353564	≥ 1 Å (included)
2N4T	BHPIN	1.58899	0.262102	≥ 1 Å (included)
2N4U	BHPIN	1.35606	0.273525	≥ 1 Å (included)
2N4V	BHPIN	1.8733	0.342759	≥ 1 Å (included)
2N4W	BHPIN	1.94138	0.329147	≥ 1 Å (included)
2N68	BHPIN	2.20395	0.313424	≥ 1 Å (included)
2OP7	BHPIN	0.526989	0.370984	< 1 Å (excluded)
2ORU	BHPIN	0.148869	1.49475	< 1 Å (excluded)
2RT4	BHPIN	1.01849	0.428786	≥ 1 Å (included)
5KKM	BHPIN	0.873674	0.717701	< 1 Å (excluded)
5M9U	BHPIN	0.401363	0.304476	< 1 Å (excluded)
5XO3	BHPIN	0.131424	3.55295	< 1 Å (excluded)
5Y0H	BHPIN	1.0127	0.72466	≥ 1 Å (included)
6AAB	BHPIN	0.778737	0.391885	< 1 Å (excluded)
6AFQ	BHPIN	0.415035	0.454276	< 1 Å (excluded)
6EE9	BHPIN	2.95029	0.247791	≥ 1 Å (included)
6FGM	BHPIN	0.331588	0.550701	< 1 Å (excluded)
7K1M	BHPIN	0.0488412	1.68953	< 1 Å (excluded)
disulfide-rich peptides (DSRP)
1ACW	DSRP	0.42268	0.645874	< 1 Å (excluded)
1AGT	DSRP	0.353846	0.519793	< 1 Å (excluded)
1AXH	DSRP	0.669569	0.48184	< 1 Å (excluded)
1AZJ	DSRP	0.669448	0.748084	< 1 Å (excluded)
1BGK	DSRP	0.527654	0.588383	< 1 Å (excluded)
1BNB	DSRP	1.77473	0.721457	≥ 1 Å (included)
1C49	DSRP	0.822186	0.788718	< 1 Å (excluded)
1CMR	DSRP	0.761181	0.667111	< 1 Å (excluded)
1D1H	DSRP	1.74999	0.566665	≥ 1 Å (included)
1DEC	DSRP	0.50858	8.92185	< 1 Å (excluded)
1DU9	DSRP	0.938487	0.528084	< 1 Å (excluded)
1E4Q	DSRP	0.632034	0.437037	< 1 Å (excluded)
1E4R	DSRP	1.33363	0.461796	≥ 1 Å (included)
1E4S	DSRP	0.819997	0.295338	< 1 Å (excluded)
1E4T	DSRP	1.53485	0.815027	≥ 1 Å (included)
1EMX	DSRP	0.474548	4.64527	< 1 Å (excluded)
1ERC	DSRP	0.576188	5.2832	< 1 Å (excluded)
1ERD	DSRP	0.695886	2.93894	< 1 Å (excluded)
1ERP	DSRP	0.35233	4.15766	< 1 Å (excluded)
1ERY	DSRP	0.434637	9.11435	< 1 Å (excluded)
1EWS	DSRP	0.714784	1.38805	< 1 Å (excluded)
1F3K	DSRP	0.497316	2.37921	< 1 Å (excluded)
1FEO	DSRP	0.279734	0.953558	< 1 Å (excluded)
1FJN	DSRP	0.292818	1.17419	< 1 Å (excluded)
1FSB	DSRP	0.97454	0.470789	< 1 Å (excluded)
1FU3	DSRP	0.372708	8.48929	< 1 Å (excluded)
1FYG	DSRP	0.624298	1.26363	< 1 Å (excluded)
1G26	DSRP	1.07949	0.567286	≥ 1 Å (included)
1H20	DSRP	1.21258	3.12576	≥ 1 Å (included)
1HD6	DSRP	0.471022	8.93253	< 1 Å (excluded)
1HLY	DSRP	0.677478	0.728068	< 1 Å (excluded)
1HP2	DSRP	0.705187	0.789419	< 1 Å (excluded)
1HP3	DSRP	0.486418	0.557345	< 1 Å (excluded)
1HTX	DSRP	0.206979	6.3077	< 1 Å (excluded)
1HVW	DSRP	0.23697	0.773865	< 1 Å (excluded)
1I26	DSRP	1.10913	3.24529	≥ 1 Å (included)
1IM1	DSRP	0.659087	1.32436	< 1 Å (excluded)
1IXT	DSRP	0.52611	2.31665	< 1 Å (excluded)
1K0P	DSRP	0.497497	4.61586	< 1 Å (excluded)
1KAL	DSRP	0.619539	0.70649	< 1 Å (excluded)
1KGM	DSRP	0.883868	0.690403	< 1 Å (excluded)
1KWE	DSRP	1.38142	0.792187	≥ 1 Å (included)
1LA4	DSRP	0.799921	0.731291	< 1 Å (excluded)
1LGL	DSRP	0.256927	0.331811	< 1 Å (excluded)
1M2S	DSRP	0.410921	0.28709	< 1 Å (excluded)
1M4E	DSRP	0.945306	1.87195	< 1 Å (excluded)
1M4F	DSRP	1.90101	0.417503	≥ 1 Å (included)
1MM0	DSRP	0.406352	0.404415	< 1 Å (excluded)
1MMC	DSRP	0.810905	0.498573	< 1 Å (excluded)
1MR0	DSRP	0.49147	2.7409	< 1 Å (excluded)
1MTX	DSRP	0.600136	0.690188	< 1 Å (excluded)
1N1U	DSRP	0.34989	0.731047	< 1 Å (excluded)
1N5G	DSRP	0.656246	0.729618	< 1 Å (excluded)
1N8M	DSRP	0.495678	0.383907	< 1 Å (excluded)
1NB1	DSRP	0.161874	0.706305	< 1 Å (excluded)
1NBJ	DSRP	0.217729	2.35672	< 1 Å (excluded)
1OIG	DSRP	0.796843	0.703277	< 1 Å (excluded)
1ORX	DSRP	0.320807	0.443644	< 1 Å (excluded)
1P8B	DSRP	0.706237	0.605789	< 1 Å (excluded)
1PJV	DSRP	0.734396	0.671131	< 1 Å (excluded)
1PMC	DSRP	0.744608	0.621324	< 1 Å (excluded)
1PNH	DSRP	0.665128	0.963632	< 1 Å (excluded)
1PT4	DSRP	0.348608	1.12126	< 1 Å (excluded)
1PVZ	DSRP	1.20158	0.524329	≥ 1 Å (included)
1Q2K	DSRP	0.406421	0.648082	< 1 Å (excluded)
1QFD	DSRP	0.401753	2.76085	< 1 Å (excluded)
1QGM	DSRP	0.636748	2.4567	< 1 Å (excluded)
1QKY	DSRP	1.28186	0.731531	≥ 1 Å (included)
1RJI	DSRP	0.178136	2.20724	< 1 Å (excluded)
1ROO	DSRP	0.796595	3.15978	< 1 Å (excluded)
1RPC	DSRP	0.751841	4.9863	< 1 Å (excluded)
1S6W	DSRP	0.783973	0.375862	< 1 Å (excluded)
1S6X	DSRP	1.23373	0.662591	≥ 1 Å (included)
1SCO	DSRP	0.398331	0.604947	< 1 Å (excluded)
1SP7	DSRP	0.384381	2.59083	< 1 Å (excluded)
1SRB	DSRP	1.90851	0.152993	≥ 1 Å (included)
1TSK	DSRP	0.382588	0.438427	< 1 Å (excluded)
1TV0	DSRP	0.9388	1.40531	< 1 Å (excluded)
1TYK	DSRP	0.959036	0.909644	< 1 Å (excluded)
1UT3	DSRP	1.68599	0.839192	≥ 1 Å (included)
1V5A	DSRP	0.912475	0.507172	< 1 Å (excluded)
1V6R	DSRP	0.419483	2.94204	< 1 Å (excluded)
1WM7	DSRP	0.666069	0.55597	< 1 Å (excluded)
1WM8	DSRP	0.252639	1.38663	< 1 Å (excluded)
1WPD	DSRP	1.34966	0.868598	≥ 1 Å (included)
1WQB	DSRP	1.43265	1.50725	≥ 1 Å (included)
1WQC	DSRP	1.2564	0.47912	≥ 1 Å (included)
1WQD	DSRP	1.22552	0.484417	≥ 1 Å (included)
1WQE	DSRP	0.485387	0.571215	< 1 Å (excluded)
1WT8	DSRP	0.943932	0.404658	< 1 Å (excluded)
1X7K	DSRP	1.64141	0.723637	≥ 1 Å (included)
1Y29	DSRP	0.761561	0.402001	< 1 Å (excluded)
1YP8	DSRP	0.528173	1.68343	< 1 Å (excluded)
1ZFU	DSRP	1.11401	0.554259	≥ 1 Å (included)
1ZJQ	DSRP	1.05559	0.56286	≥ 1 Å (included)
1ZUV	DSRP	1.18235	0.586208	≥ 1 Å (included)
2A2V	DSRP	0.675394	0.485817	< 1 Å (excluded)
2AAP	DSRP	0.7719	0.541743	< 1 Å (excluded)
2B5B	DSRP	0.443901	7.80126	< 1 Å (excluded)
2BBG	DSRP	0.539231	1.26766	< 1 Å (excluded)
2CBH	DSRP	0.37908	0.628483	< 1 Å (excluded)
2CK4	DSRP	0.483596	0.695947	< 1 Å (excluded)
2DDL	DSRP	0.911508	0.513933	< 1 Å (excluded)
2EEM	DSRP	0.218762	0.309545	< 1 Å (excluded)
2EFZ	DSRP	0.387974	4.27302	< 1 Å (excluded)
2F2I	DSRP	0.341486	0.37077	< 1 Å (excluded)
2F2J	DSRP	0.329058	0.510424	< 1 Å (excluded)
2FQA	DSRP	1.36837	0.621961	≥ 1 Å (included)
2G6U	DSRP	1.0537	1.27468	≥ 1 Å (included)
2GW9	DSRP	0.693368	2.31206	< 1 Å (excluded)
2GX1	DSRP	0.407216	1.81565	< 1 Å (excluded)
2H1Z	DSRP	0.192626	2.48268	< 1 Å (excluded)
2HLG	DSRP	0.858764	0.592221	< 1 Å (excluded)
2I1T	DSRP	1.02104	0.770417	≥ 1 Å (included)
2IT7	DSRP	0.219003	0.321619	< 1 Å (excluded)
2JTB	DSRP	0.647622	0.515765	< 1 Å (excluded)
2K1I	DSRP	0.877229	0.900276	< 1 Å (excluded)
2K2Y	DSRP	1.14026	0.385435	≥ 1 Å (included)
2K4U	DSRP	0.142244	0.284343	< 1 Å (excluded)
2K72	DSRP	0.984943	0.794442	< 1 Å (excluded)
2K9O	DSRP	0.946177	0.576102	< 1 Å (excluded)
2KEF	DSRP	0.880876	1.49906	< 1 Å (excluded)
2KGU	DSRP	0.430825	3.4264	< 1 Å (excluded)
2KHB	DSRP	1.44941	0.518409	≥ 1 Å (included)
2KIR	DSRP	0.424912	0.563383	< 1 Å (excluded)
2KM9	DSRP	0.419132	2.06178	< 1 Å (excluded)
2KOZ	DSRP	0.853674	0.754795	< 1 Å (excluded)
2KP0	DSRP	0.982201	0.732469	< 1 Å (excluded)
2KTX	DSRP	0.684877	0.773441	< 1 Å (excluded)
2KUS	DSRP	0.539512	0.609855	< 1 Å (excluded)
2KYJ	DSRP	0.252102	13.775	< 1 Å (excluded)
2L1J	DSRP	0.0666051	26.16	< 1 Å (excluded)
2L1Q	DSRP	1.96472	0.235787	≥ 1 Å (included)
2L2R	DSRP	2.06281	0.527877	≥ 1 Å (included)
2LDE	DSRP	2.82185	0.263948	≥ 1 Å (included)
2LDF	DSRP	1.42047	1.40461	≥ 1 Å (included)
2LDS	DSRP	1.27206	2.01206	≥ 1 Å (included)
2LEW	DSRP	1.42461	1.78631	≥ 1 Å (included)
2LEY	DSRP	0.949763	2.4112	< 1 Å (excluded)
2LG4	DSRP	0.269605	2.76754	< 1 Å (excluded)
2LG6	DSRP	0.288758	0.605747	< 1 Å (excluded)
2LI3	DSRP	1.39289	0.570935	≥ 1 Å (included)
2LL1	DSRP	0.0567441	39.1012	< 1 Å (excluded)
2LLD	DSRP	0.264403	3.75557	< 1 Å (excluded)
2LS1	DSRP	0.46256	7.55172	< 1 Å (excluded)
2LSQ	DSRP	0.369654	2.70343	< 1 Å (excluded)
2LXZ	DSRP	0.159568	1.75127	< 1 Å (excluded)
2LZO	DSRP	0.747232	0.47748	< 1 Å (excluded)
2M2Q	DSRP	0.435777	0.499563	< 1 Å (excluded)
2M3J	DSRP	0.173929	0.326783	< 1 Å (excluded)
2M6A	DSRP	1.04242	0.702263	≥ 1 Å (included)
2M7T	DSRP	0.278091	2.98065	< 1 Å (excluded)
2M9L	DSRP	0.139202	4.34772	< 1 Å (excluded)
2MAU	DSRP	0.375656	6.0149	< 1 Å (excluded)
2MBD	DSRP	0.583323	0.67925	< 1 Å (excluded)
2MFS	DSRP	0.692231	0.592403	< 1 Å (excluded)
2MIX	DSRP	0.44637	2.80526	< 1 Å (excluded)
2ML7	DSRP	0.403089	0.537964	< 1 Å (excluded)
2MLA	DSRP	0.524685	0.671053	< 1 Å (excluded)
2MLD	DSRP	0.488393	0.595467	< 1 Å (excluded)
2MM5	DSRP	0.306035	1.58787	< 1 Å (excluded)
2MM6	DSRP	0.390442	8.09162	< 1 Å (excluded)
2MPQ	DSRP	0.0926756	6.02516	< 1 Å (excluded)
2MQU	DSRP	0.226267	1.83646	< 1 Å (excluded)
2MSF	DSRP	0.501218	3.82541	< 1 Å (excluded)
2MT7	DSRP	0.171632	1.79762	< 1 Å (excluded)
2MW7	DSRP	0.649147	2.97515	< 1 Å (excluded)
2N2G	DSRP	0.169888	3.08868	< 1 Å (excluded)
2N2S	DSRP	0.978958	2.51569	< 1 Å (excluded)
2N5Q	DSRP	0.232588	0.772236	< 1 Å (excluded)
2N6B	DSRP	0.339904	6.40411	< 1 Å (excluded)
2N6N	DSRP	0.283507	2.22472	< 1 Å (excluded)
2N6O	DSRP	0.206374	2.61768	< 1 Å (excluded)
2N9T	DSRP	0.787807	0.868627	< 1 Å (excluded)
2NAJ	DSRP	0.727058	0.815726	< 1 Å (excluded)
2NB2	DSRP	0.527065	0.295108	< 1 Å (excluded)
2ND3	DSRP	0.688073	0.528222	< 1 Å (excluded)
2NX7	DSRP	0.345177	2.99973	< 1 Å (excluded)
2PTA	DSRP	0.811374	0.778118	< 1 Å (excluded)
2RR0	DSRP	1.19915	0.677216	≥ 1 Å (included)
2RTY	DSRP	0.442273	0.502649	< 1 Å (excluded)
2RTZ	DSRP	0.264498	0.59462	< 1 Å (excluded)
2RU0	DSRP	0.417058	0.888021	< 1 Å (excluded)
2UVS	DSRP	0.215393	0.354886	< 1 Å (excluded)
2V1V	DSRP	0.363158	0.410012	< 1 Å (excluded)
2WH9	DSRP	0.949503	0.598663	< 1 Å (excluded)
4B2U	DSRP	0.760911	6.36565	< 1 Å (excluded)
4B2V	DSRP	0.819376	4.57793	< 1 Å (excluded)
5FZX	DSRP	2.40119	0.424786	≥ 1 Å (included)
5I1X	DSRP	0.523107	0.290247	< 1 Å (excluded)
5I2P	DSRP	0.294601	0.595276	< 1 Å (excluded)
5JHI	DSRP	0.732463	0.743956	< 1 Å (excluded)
5JI4	DSRP	0.756549	0.786537	< 1 Å (excluded)
5L1C	DSRP	0.116218	3.48542	< 1 Å (excluded)
5LM0	DSRP	1.36772	0.466193	≥ 1 Å (included)
5T3M	DSRP	0.0529514	21.5356	< 1 Å (excluded)
5T4R	DSRP	0.792853	0.3664	< 1 Å (excluded)
5UJH	DSRP	0.245999	1.05331	< 1 Å (excluded)
5V0Y	DSRP	0.0747953	2.56827	< 1 Å (excluded)
5V11	DSRP	0.084684	3.38507	< 1 Å (excluded)
5WE3	DSRP	0.686714	1.59636	< 1 Å (excluded)
5WXE	DSRP	0.361591	3.3992	< 1 Å (excluded)
5X34	DSRP	0.242942	0.43796	< 1 Å (excluded)
5Y0I	DSRP	0.76856	0.697668	< 1 Å (excluded)
5Y0J	DSRP	0.399677	0.453241	< 1 Å (excluded)
6BUC	DSRP	0.452158	0.58248	< 1 Å (excluded)
6CEI	DSRP	0.348562	1.43102	< 1 Å (excluded)
6CFB	DSRP	2.91532	0.632193	≥ 1 Å (included)
6CKD	DSRP	0.366835	1.71487	< 1 Å (excluded)
6CKF	DSRP	0.782671	0.466141	< 1 Å (excluded)
6D3T	DSRP	0.727376	0.81275	< 1 Å (excluded)
6D8H	DSRP	0.820254	0.798967	< 1 Å (excluded)
6D8Q	DSRP	0.679112	0.489989	< 1 Å (excluded)
6D8R	DSRP	0.988599	1.85679	< 1 Å (excluded)
6D8S	DSRP	0.937217	0.862575	< 1 Å (excluded)
6D8T	DSRP	0.780578	0.83431	< 1 Å (excluded)
6D8U	DSRP	0.933278	0.851871	< 1 Å (excluded)
6D8Y	DSRP	0.837015	0.555785	< 1 Å (excluded)
6D93	DSRP	1.04305	0.390261	≥ 1 Å (included)
6D9O	DSRP	0.687036	1.93809	< 1 Å (excluded)
6D9P	DSRP	0.842126	0.696132	< 1 Å (excluded)
6DHR	DSRP	0.654609	0.807144	< 1 Å (excluded)
6E1L	DSRP	0.694409	0.467652	< 1 Å (excluded)
6EFE	DSRP	1.08374	0.681854	≥ 1 Å (included)
6F61	DSRP	0.283817	2.83294	< 1 Å (excluded)
6K50	DSRP	0.70971	0.381104	< 1 Å (excluded)
6K51	DSRP	0.569802	0.535044	< 1 Å (excluded)
6KRA	DSRP	0.623158	1.39864	< 1 Å (excluded)
6LF5	DSRP	0.420611	0.576549	< 1 Å (excluded)
6MJV	DSRP	0.385648	0.438587	< 1 Å (excluded)
6MK4	DSRP	0.779374	0.659956	< 1 Å (excluded)
6MK5	DSRP	0.855579	1.0212	< 1 Å (excluded)
6MZT	DSRP	0.124288	2.64305	< 1 Å (excluded)
6NK9	DSRP	0.766895	0.575813	< 1 Å (excluded)
6NUG	DSRP	1.22275	0.67319	≥ 1 Å (included)
6NW8	DSRP	0.812215	2.89456	< 1 Å (excluded)
6OFA	DSRP	0.669193	0.585279	< 1 Å (excluded)
6PPC	DSRP	0.866003	1.2966	< 1 Å (excluded)
6QJB	DSRP	0.734029	0.708854	< 1 Å (excluded)
6QKF	DSRP	1.3332	0.604572	≥ 1 Å (included)
6SAA	DSRP	0.237254	0.67456	< 1 Å (excluded)
6SAB	DSRP	0.758493	2.17474	< 1 Å (excluded)
6VH8	DSRP	1.17987	1.50812	≥ 1 Å (included)
6VNZ	DSRP	0.862843	0.801233	< 1 Å (excluded)
6XYH	DSRP	0.673525	1.87974	< 1 Å (excluded)
7ALD	DSRP	0.352092	0.220887	< 1 Å (excluded)
7EDK	DSRP	0.38911	3.46965	< 1 Å (excluded)
7ELY	DSRP	0.811766	4.03046	< 1 Å (excluded)
7JIA	DSRP	1.07854	0.580016	≥ 1 Å (included)
7JIY	DSRP	0.515923	1.43364	< 1 Å (excluded)
7KPD	DSRP	0.608984	0.421082	< 1 Å (excluded)
7L7A	DSRP	0.622986	1.96212	< 1 Å (excluded)
7LQR	DSRP	0.535719	2.04254	< 1 Å (excluded)
7LZL	DSRP	0.898169	0.393405	< 1 Å (excluded)
7N0T	DSRP	0.575347	0.227774	< 1 Å (excluded)
7N23	DSRP	0.918739	1.06305	< 1 Å (excluded)
7OD2	DSRP	0.345624	7.82088	< 1 Å (excluded)
7RC7	DSRP	0.686308	2.07482	< 1 Å (excluded)
7SAG	DSRP	2.78453	0.38231	≥ 1 Å (included)
7SKC	DSRP	0.45249	0.397466	< 1 Å (excluded)
7TH8	DSRP	1.48154	0.371269	≥ 1 Å (included)
mixed secondary structure peptides (MIX)
1BHI	MIX	2.413	0.766584	≥ 1 Å (included)
1CW6	MIX	2.54294	0.499488	≥ 1 Å (included)
1FME	MIX	0.979698	0.706009	< 1 Å (excluded)
1FSD	MIX	1.17793	0.738874	≥ 1 Å (included)
1JRJ	MIX	1.95237	0.660865	≥ 1 Å (included)
1L2Y	MIX	0.467337	0.683263	< 1 Å (excluded)
1LB7	MIX	0.857801	2.10247	< 1 Å (excluded)
1PSV	MIX	0.878341	0.662273	< 1 Å (excluded)
1RIJ	MIX	0.459735	4.46993	< 1 Å (excluded)
1RIK	MIX	0.868406	0.750976	< 1 Å (excluded)
1RIM	MIX	1.20421	0.487246	≥ 1 Å (included)
1S4T	MIX	1.33439	0.380025	≥ 1 Å (included)
1V1D	MIX	0.708764	0.593	< 1 Å (excluded)
1WZ4	MIX	0.720178	0.421515	< 1 Å (excluded)
2BBL	MIX	0.417828	7.81907	< 1 Å (excluded)
2JOF	MIX	0.481842	0.678308	< 1 Å (excluded)
2K76	MIX	1.05819	0.856616	≥ 1 Å (included)
2KI0	MIX	1.43654	0.435644	≥ 1 Å (included)
2L3I	MIX	2.69101	0.484437	≥ 1 Å (included)
2L5I	MIX	0.590584	1.20014	< 1 Å (excluded)
2LE7	MIX	0.35751	0.395369	< 1 Å (excluded)
2LKE	MIX	0.188149	11.4616	< 1 Å (excluded)
2LL2	MIX	1.0822	1.27556	≥ 1 Å (included)
2LWB	MIX	0.381242	1.0067	< 1 Å (excluded)
2M1J	MIX	1.08774	0.561473	≥ 1 Å (included)
2NAT	MIX	0.796947	2.73425	< 1 Å (excluded)
2NB8	MIX	0.498765	3.42877	< 1 Å (excluded)
2NCV	MIX	0.23694	0.694224	< 1 Å (excluded)
5L82	MIX	0.189562	11.0299	< 1 Å (excluded)
5T7Q	MIX	0.403407	0.537804	< 1 Å (excluded)
6FS4	MIX	1.14524	0.348072	≥ 1 Å (included)
