## Supplementary Table 3 for "High-throughput prediction of peptide structural conformations"

### Sheet: Sheet1
Supplementary Table 3: Multi-conformation versus conventional AF2 approaches. Global ΔRMSF values (between predicted and NMR ensembles) for the multi-conformation AF2 approach using multiple seeds and MSA subsampling (multi) and for the conventional AF2 approach using single seeds without subsampling (single). Global ΔRMSF values are rounded to four decimal places. For each peptide, the approach …
PDB ID	categorization	multi AF2 approach global ΔRMSF (Å)	single AF2 approach global ΔRMSF (Å)	approach more similar to NMR
α-helical membrane-associated peptides (AH MP)
1A11	AH MP	1.09765	1.02962	single
1ALE	AH MP	0.194369	0.203439	multi
1ALF	AH MP	0.120885	0.105673	single
1B9Q	AH MP	2.00006	2.15109	multi
1BM4	AH MP	2.76636	2.9368	multi
1BMX	AH MP	3.4956	2.11594	single
1CFG	AH MP	0.62561	0.597577	single
1HOF	AH MP	2.23155	2.06749	single
1JDM	AH MP	3.34003	3.33259	single
1LBJ	AH MP	0.478996	0.744651	multi
1M25	AH MP	0.783312	0.531671	single
1MOT	AH MP	3.58523	2.3201	single
1O53	AH MP	1.14299	1.12132	single
1ODP	AH MP	0.261311	0.286701	multi
1OEG	AH MP	1.07784	1.04863	single
1P82	AH MP	1.56463	0.525523	single
1PLP	AH MP	1.56709	1.20154	single
1QG9	AH MP	1.42474	1.3	single
1R7D	AH MP	2.15407	2.00034	single
1RKL	AH MP	2.75237	2.66945	single
1SKH	AH MP	2.68833	2.38497	single
1SPF	AH MP	1.35509	1.0051	single
1T5Q	AH MP	0.472634	0.506958	multi
1VTP	AH MP	2.0908	2.09416	multi
1XC0	AH MP	0.221283	0.221484	multi
1XOO	AH MP	1.00386	0.450877	single
1XOP	AH MP	0.464508	0.858222	multi
1Y32	AH MP	2.00161	1.70718	single
1Z2T	AH MP	2.29048	2.26631	single
1Z65	AH MP	2.87787	2.70638	single
1ZRV	AH MP	0.898304	0.888538	single
2AP7	AH MP	1.06824	1.06212	single
2B0Y	AH MP	0.918957	1.06976	multi
2B19	AH MP	0.861258	1.77155	multi
2DCI	AH MP	0.905193	1.16971	multi
2DTB	AH MP	1.40761	1.39206	single
2FXY	AH MP	0.390466	0.404787	multi
2FXZ	AH MP	0.606035	0.612529	multi
2G9L	AH MP	1.34193	1.32138	single
2G9P	AH MP	1.33438	1.47119	multi
2GD3	AH MP	2.95309	2.60942	single
2HN8	AH MP	0.164229	0.197921	multi
2JMY	AH MP	0.10787	0.121451	multi
2JOS	AH MP	0.700838	0.686042	single
2JPK	AH MP	2.84966	2.8327	single
2JTW	AH MP	0.210438	0.219388	multi
2JUI	AH MP	1.28414	1.25723	single
2JXF	AH MP	1.36657	0.98098	single
2K10	AH MP	0.141118	0.190817	multi
2K44	AH MP	1.82649	1.20917	single
2K58	AH MP	4.54442	4.80257	multi
2K59	AH MP	2.15176	2.11345	single
2K8J	AH MP	2.52682	2.40096	single
2K98	AH MP	0.52087	0.497396	single
2KDR	AH MP	0.851344	0.850472	single
2KEH	AH MP	2.47673	2.41149	single
2KFE	AH MP	0.108672	0.111559	multi
2KGN	AH MP	0.873579	1.04164	multi
2KHF	AH MP	0.477234	0.504183	multi
2KI9	AH MP	0.448667	0.385354	single
2KIT	AH MP	1.18832	2.79575	multi
2KJN	AH MP	2.04406	2.01328	single
2KNS	AH MP	0.301793	0.269138	single
2KV5	AH MP	1.81031	1.88183	multi
2KWZ	AH MP	5.07691	5.20859	multi
2KZQ	AH MP	3.16887	2.71791	single
2L36	AH MP	0.396305	0.402172	multi
2L4G	AH MP	0.406844	0.472675	multi
2L5R	AH MP	0.251948	0.25114	single
2L63	AH MP	0.997707	1.02935	multi
2L77	AH MP	1.03293	2.16128	multi
2LAT	AH MP	0.469583	0.467043	single
2LBG	AH MP	0.202656	0.388643	multi
2LCM	AH MP	1.4894	1.61495	multi
2LIF	AH MP	1.5276	1.18321	single
2LMF	AH MP	0.417836	0.420083	multi
2LQY	AH MP	0.818242	0.789889	single
2LUG	AH MP	1.47659	2.50247	multi
2LUV	AH MP	1.0866	1.68524	multi
2LX0	AH MP	0.196466	0.199856	multi
2LZP	AH MP	1.89582	1.93545	multi
2LZQ	AH MP	1.58073	1.60947	multi
2M0H	AH MP	2.03839	0.416917	single
2M0W	AH MP	0.765849	0.75282	single
2M8M	AH MP	1.13862	0.880593	single
2MCE	AH MP	2.03436	1.76083	single
2ME1	AH MP	1.13749	0.960804	single
2MG1	AH MP	0.523774	0.402363	single
2MG2	AH MP	0.9921	0.748983	single
2MHW	AH MP	0.581742	0.573723	single
2MJ2	AH MP	4.10939	4.16915	multi
2MKB	AH MP	1.37513	1.37738	multi
2MLU	AH MP	3.09547	3.25097	multi
2MMM	AH MP	0.288998	0.232462	single
2MVH	AH MP	0.485801	0.732684	multi
2MVJ	AH MP	0.776834	0.691975	single
2MWT	AH MP	1.1183	1.11333	single
2N1C	AH MP	0.836942	1.23422	multi
2N1P	AH MP	2.68655	2.60532	single
2N58	AH MP	0.976389	0.360241	single
2N6M	AH MP	0.124852	0.126602	multi
2N92	AH MP	3.35106	3.42899	multi
2N9C	AH MP	4.87244	1.25867	single
2NCS	AH MP	1.26945	1.04262	single
2NCU	AH MP	0.224434	0.471979	multi
2NCW	AH MP	0.29848	0.264766	single
2NCX	AH MP	0.293033	0.276438	single
2NCY	AH MP	0.152682	0.138932	single
2NR1	AH MP	0.206397	0.254186	multi
2OJM	AH MP	0.436854	0.422135	single
2OJN	AH MP	3.42294	3.42892	multi
2OJO	AH MP	0.468921	0.47653	multi
2PCO	AH MP	1.66929	1.78978	multi
2PV6	AH MP	0.789883	0.370391	single
2RLH	AH MP	0.245169	0.246541	multi
2RLW	AH MP	0.808287	0.821987	multi
2RMG	AH MP	0.453754	0.317186	single
2RMH	AH MP	1.76615	1.49529	single
2RMY	AH MP	1.26944	1.02473	single
2RQ2	AH MP	0.867122	1.0183	multi
2RRH	AH MP	0.683899	0.671065	single
3LEU	AH MP	2.99097	2.53256	single
3MRA	AH MP	0.479137	0.456432	single
4B19	AH MP	1.16815	1.05038	single
5H2S	AH MP	0.233209	0.232596	single
5I4G	AH MP	0.85038	0.811666	single
5LBJ	AH MP	0.164972	0.228866	multi
5NDA	AH MP	0.466453	0.539481	multi
5UJQ	AH MP	0.616498	0.506776	single
5UJR	AH MP	1.7628	2.2351	multi
5XDJ	AH MP	0.0779888	0.0736843	single
5Y22	AH MP	0.943496	0.818818	single
5Z1Y	AH MP	1.15527	0.825108	single
6A5J	AH MP	0.0267472	0.028674	multi
6A8Y	AH MP	3.90066	2.55041	single
6AHZ	AH MP	1.68613	0.551857	single
6B3U	AH MP	1.63283	1.77623	multi
6BJF	AH MP	0.100864	0.10324	multi
6CFA	AH MP	0.394179	0.419744	multi
6CSK	AH MP	0.466871	0.437986	single
6CSZ	AH MP	0.644621	0.717876	multi
6CT1	AH MP	0.768113	0.717116	single
6CT4	AH MP	1.11637	1.1073	single
6DST	AH MP	0.260925	0.24132	single
6FS5	AH MP	0.507581	0.623213	multi
6GIF	AH MP	1.57494	1.40719	single
6GIG	AH MP	1.32275	1.61243	multi
6GNZ	AH MP	0.304537	0.290564	single
6GO0	AH MP	0.451961	0.380296	single
6GS9	AH MP	1.37767	1.36784	single
6HN9	AH MP	1.41966	1.39465	single
6HZ2	AH MP	0.223187	0.207877	single
6IHA	AH MP	0.29455	0.23874	single
6MBM	AH MP	0.508642	0.501122	single
6RRL	AH MP	0.517502	0.520204	multi
6RRO	AH MP	0.547854	0.588993	multi
6TWG	AH MP	0.374405	0.457663	multi
6VLA	AH MP	0.270373	0.263443	single
6X7I	AH MP	1.56181	1.55821	single
6YHF	AH MP	1.80933	1.89403	multi
7ASY	AH MP	1.44219	1.51275	multi
7AT7	AH MP	1.65097	1.53905	single
7ATB	AH MP	2.31721	2.03669	single
7B2F	AH MP	3.16261	3.15936	single
7BX2	AH MP	0.366577	0.371867	multi
7CK5	AH MP	0.394682	0.454834	multi
7DEH	AH MP	0.513305	0.593501	multi
7L83	AH MP	0.467154	0.465393	single
7NS1	AH MP	0.696889	0.703154	multi
7OVZ	AH MP	0.683085	0.654774	single
7P4X	AH MP	1.04249	0.972509	single
7ZBS	AH MP	1.05454	0.882048	single
α-helical soluble peptides (AH SL)
1BY0	AH SL	1.54766	1.63739	multi
1DSK	AH SL	1.57781	0.754595	single
1DTC	AH SL	1.23692	1.22431	single
1FVY	AH SL	0.65309	0.885396	multi
1MF6	AH SL	0.2341	0.339422	multi
1Q2F	AH SL	1.15345	1.26657	multi
1VD7	AH SL	4.18155	4.22183	multi
1VD8	AH SL	4.27134	4.2044	single
1VD9	AH SL	2.70331	2.7196	multi
1VDA	AH SL	3.18521	3.2364	multi
1W1N	AH SL	1.35731	2.80965	multi
1WN4	AH SL	3.75839	3.7418	single
1WN8	AH SL	0.638675	0.636513	single
1WNK	AH SL	0.174073	0.19753	multi
1WNM	AH SL	0.497237	0.430293	single
1WNN	AH SL	0.602253	0.61835	multi
1YYB	AH SL	1.60161	1.69653	multi
1ZWD	AH SL	4.22617	4.2458	multi
2BN6	AH SL	0.977284	0.715676	single
2I9M	AH SL	0.516803	0.51816	multi
2IV5	AH SL	0.635192	0.304348	single
2IV6	AH SL	1.14361	1.51345	multi
2KJM	AH SL	1.51061	0.576421	single
2KPB	AH SL	0.546033	0.511138	single
2LMA	AH SL	1.05939	1.03853	single
2LQ0	AH SL	0.858491	1.06966	multi
2LQ1	AH SL	3.5044	2.97481	single
2LQ2	AH SL	0.687941	0.568989	single
2M1A	AH SL	0.73253	0.726098	single
2M3F	AH SL	0.478444	0.472593	single
2MRW	AH SL	7.1034	7.20963	multi
2MU9	AH SL	0.895018	0.938202	multi
2MUJ	AH SL	0.996267	1.29669	multi
2OVN	AH SL	0.609701	0.601574	single
2PPZ	AH SL	0.47392	0.18549	single
5TX8	AH SL	1.25532	1.25474	single
6R2X	AH SL	1.56244	1.72186	multi
β-hairpin peptides (BHPIN)
1B1V	BHPIN	0.579678	0.365347	single
1BQF	BHPIN	2.02069	1.65702	single
1E0L	BHPIN	0.704537	0.420523	single
1E0M	BHPIN	0.658724	0.662988	multi
1E0N	BHPIN	0.636058	0.672884	multi
1FGD	BHPIN	0.40817	0.463863	multi
1FGE	BHPIN	2.38662	2.9046	multi
1G04	BHPIN	1.51763	1.14562	single
1HRL	BHPIN	0.322047	0.717873	multi
1I6C	BHPIN	0.555768	0.639442	multi
1K43	BHPIN	0.573793	0.544832	single
1LFC	BHPIN	2.76817	2.28868	single
1TMR	BHPIN	2.07616	2.3921	multi
1U0P	BHPIN	2.79165	3.06637	multi
1U6V	BHPIN	0.896506	0.870334	single
1V28	BHPIN	1.46879	1.17304	single
2DJ9	BHPIN	0.564975	0.722527	multi
2DJC	BHPIN	1.42159	1.48046	multi
2EQH	BHPIN	1.32084	0.792056	single
2ESZ	BHPIN	0.621538	1.45326	multi
2EVQ	BHPIN	0.0753918	0.0681415	single
2JN5	BHPIN	0.109685	0.112264	multi
2JNI	BHPIN	0.118613	0.133631	multi
2JQW	BHPIN	0.578664	0.579816	multi
2L07	BHPIN	0.905339	0.910183	multi
2M9E	BHPIN	0.911904	0.922852	multi
2M9I	BHPIN	0.795245	0.759613	single
2MDL	BHPIN	1.64027	4.18023	multi
2MMT	BHPIN	1.91195	1.90568	single
2MMW	BHPIN	2.60138	1.74438	single
2MW3	BHPIN	1.77626	2.58146	multi
2MW9	BHPIN	0.313353	0.285384	single
2MWA	BHPIN	0.542654	0.355134	single
2MWB	BHPIN	0.239544	0.285232	multi
2MWD	BHPIN	0.398837	0.372098	single
2MWE	BHPIN	0.508712	0.466854	single
2MWF	BHPIN	0.382247	0.296985	single
2N4R	BHPIN	0.857606	1.07074	multi
2N4S	BHPIN	0.764457	1.05174	multi
2N4T	BHPIN	0.416477	0.658992	multi
2N4U	BHPIN	0.370916	0.460044	multi
2N4V	BHPIN	0.64209	0.836595	multi
2N4W	BHPIN	0.638997	1.32228	multi
2N68	BHPIN	0.690771	0.569793	single
2OP7	BHPIN	0.195505	0.398177	multi
2ORU	BHPIN	0.222521	0.211227	single
2RT4	BHPIN	0.436715	0.596529	multi
5KKM	BHPIN	0.627037	0.710265	multi
5M9U	BHPIN	0.122206	0.123468	multi
5XO3	BHPIN	0.466941	0.505475	multi
5Y0H	BHPIN	0.733861	0.73118	single
6AAB	BHPIN	0.305175	0.308624	multi
6AFQ	BHPIN	0.18854	0.237912	multi
6EE9	BHPIN	0.731054	0.662527	single
6FGM	BHPIN	0.182606	0.17177	single
7K1M	BHPIN	0.0825185	0.100961	multi
disulfide-rich peptides (DSRP)
1ACW	DSRP	0.272998	0.283921	multi
1AGT	DSRP	0.183927	0.221807	multi
1AXH	DSRP	0.322625	0.240703	single
1AZJ	DSRP	0.500803	0.560448	multi
1BGK	DSRP	0.310463	0.369073	multi
1BNB	DSRP	1.28039	1.38373	multi
1C49	DSRP	0.648473	0.668515	multi
1CMR	DSRP	0.507792	0.546812	multi
1D1H	DSRP	0.991659	1.3377	multi
1DEC	DSRP	4.53748	3.59989	single
1DU9	DSRP	0.4956	0.657921	multi
1E4Q	DSRP	0.276223	0.386598	multi
1E4R	DSRP	0.615865	1.13623	multi
1E4S	DSRP	0.242176	0.6654	multi
1E4T	DSRP	1.25094	1.37157	multi
1EMX	DSRP	2.2044	0.22101	single
1ERC	DSRP	3.04412	2.56262	single
1ERD	DSRP	2.04517	2.15639	multi
1ERP	DSRP	1.46487	2.30711	multi
1ERY	DSRP	3.96143	4.63854	multi
1EWS	DSRP	0.992159	0.815382	single
1F3K	DSRP	1.18322	0.870084	single
1FEO	DSRP	0.266742	0.134501	single
1FJN	DSRP	0.343824	0.117005	single
1FSB	DSRP	0.458803	0.708964	multi
1FU3	DSRP	3.16402	2.80775	single
1FYG	DSRP	0.788882	0.474405	single
1G26	DSRP	0.612378	0.798472	multi
1H20	DSRP	3.79022	2.77099	single
1HD6	DSRP	4.20742	4.26365	multi
1HLY	DSRP	0.49325	0.550007	multi
1HP2	DSRP	0.556688	0.579052	multi
1HP3	DSRP	0.271103	0.346664	multi
1HTX	DSRP	1.30556	0.952387	single
1HVW	DSRP	0.183383	0.140329	single
1I26	DSRP	3.59945	3.20642	single
1IM1	DSRP	0.87287	0.755222	single
1IXT	DSRP	1.21881	1.81416	multi
1K0P	DSRP	2.29637	1.11531	single
1KAL	DSRP	0.437699	0.467904	multi
1KGM	DSRP	0.610225	0.627056	multi
1KWE	DSRP	1.09434	1.09269	single
1LA4	DSRP	0.584975	0.690473	multi
1LGL	DSRP	0.0852512	0.156227	multi
1M2S	DSRP	0.117972	0.206714	multi
1M4E	DSRP	1.76956	0.932376	single
1M4F	DSRP	0.793677	1.27001	multi
1MM0	DSRP	0.164335	0.217592	multi
1MMC	DSRP	0.404296	0.483951	multi
1MR0	DSRP	1.34707	1.25379	single
1MTX	DSRP	0.414206	0.476882	multi
1N1U	DSRP	0.255786	0.179537	single
1N5G	DSRP	0.478809	0.322631	single
1N8M	DSRP	0.190294	0.277244	multi
1NB1	DSRP	0.114332	0.101119	single
1NBJ	DSRP	0.513125	0.198713	single
1OIG	DSRP	0.560401	0.588063	multi
1ORX	DSRP	0.142324	0.176365	multi
1P8B	DSRP	0.427831	0.408693	single
1PJV	DSRP	0.492876	0.575475	multi
1PMC	DSRP	0.462643	0.412377	single
1PNH	DSRP	0.640939	0.523849	single
1PT4	DSRP	0.390882	0.200086	single
1PVZ	DSRP	0.630024	0.646953	multi
1Q2K	DSRP	0.263394	0.211309	single
1QFD	DSRP	1.10918	0.772098	single
1QGM	DSRP	1.5643	0.353118	single
1QKY	DSRP	0.937717	1.12897	multi
1RJI	DSRP	0.393189	0.144251	single
1ROO	DSRP	2.51706	0.666265	single
1RPC	DSRP	3.74891	4.23215	multi
1S6W	DSRP	0.294665	0.395163	multi
1S6X	DSRP	0.817459	1.00525	multi
1SCO	DSRP	0.240969	0.262105	multi
1SP7	DSRP	0.995868	0.799075	single
1SRB	DSRP	0.291988	1.36587	multi
1TSK	DSRP	0.167737	0.228391	multi
1TV0	DSRP	1.31931	0.690729	single
1TYK	DSRP	0.872381	0.656234	single
1UT3	DSRP	1.41487	1.49259	multi
1V5A	DSRP	0.462781	0.709661	multi
1V6R	DSRP	1.23414	0.848933	single
1WM7	DSRP	0.370314	0.471499	multi
1WM8	DSRP	0.350316	0.284876	single
1WPD	DSRP	1.17231	1.19301	multi
1WQB	DSRP	2.15936	5.60249	multi
1WQC	DSRP	0.601964	0.767522	multi
1WQD	DSRP	0.593663	0.662864	multi
1WQE	DSRP	0.27726	0.330061	multi
1WT8	DSRP	0.38197	0.656709	multi
1X7K	DSRP	1.18779	1.18626	single
1Y29	DSRP	0.306148	0.399627	multi
1YP8	DSRP	0.889144	0.622033	single
1ZFU	DSRP	0.617449	0.900263	multi
1ZJQ	DSRP	0.594151	0.600332	multi
1ZUV	DSRP	0.693101	0.877359	multi
2A2V	DSRP	0.328118	0.509111	multi
2AAP	DSRP	0.418171	0.445005	multi
2B5B	DSRP	3.46298	4.71681	multi
2BBG	DSRP	0.683564	0.687881	multi
2CBH	DSRP	0.238246	0.275421	multi
2CK4	DSRP	0.336557	0.357239	multi
2DDL	DSRP	0.468454	0.430027	single
2EEM	DSRP	0.0677166	0.0793082	multi
2EFZ	DSRP	1.65782	1.76675	multi
2F2I	DSRP	0.126613	0.170791	multi
2F2J	DSRP	0.167959	0.160102	single
2FQA	DSRP	0.851075	0.825934	single
2G6U	DSRP	1.34314	0.925403	single
2GW9	DSRP	1.60311	0.445297	single
2GX1	DSRP	0.73936	0.790474	multi
2H1Z	DSRP	0.478229	0.523834	multi
2HLG	DSRP	0.508578	0.589939	multi
2I1T	DSRP	0.786626	0.779255	single
2IT7	DSRP	0.0704357	0.0780208	multi
2JTB	DSRP	0.334021	0.433974	multi
2K1I	DSRP	0.789748	0.671773	single
2K2Y	DSRP	0.439495	0.996217	multi
2K4U	DSRP	0.040446	0.0533034	multi
2K72	DSRP	0.78248	0.764807	single
2K9O	DSRP	0.545095	0.680394	multi
2KEF	DSRP	1.32049	2.03717	multi
2KGU	DSRP	1.47618	1.63308	multi
2KHB	DSRP	0.751388	0.836093	multi
2KIR	DSRP	0.239388	0.271759	multi
2KM9	DSRP	0.864159	1.16571	multi
2KOZ	DSRP	0.644349	0.490697	single
2KP0	DSRP	0.719432	0.617973	single
2KTX	DSRP	0.529712	0.540464	multi
2KUS	DSRP	0.329024	0.361317	multi
2KYJ	DSRP	3.4727	2.85809	single
2L1J	DSRP	1.74239	1.09922	single
2L1Q	DSRP	0.463256	0.537561	multi
2L2R	DSRP	1.08891	0.915476	single
2LDE	DSRP	0.744822	0.948993	multi
2LDF	DSRP	1.9952	1.38583	single
2LDS	DSRP	2.55946	2.77843	multi
2LEW	DSRP	2.5448	2.51336	single
2LEY	DSRP	2.29007	4.01547	multi
2LG4	DSRP	0.746144	0.0860497	single
2LG6	DSRP	0.174915	0.145825	single
2LI3	DSRP	0.795249	0.609665	single
2LL1	DSRP	2.21877	1.06857	single
2LLD	DSRP	0.992986	0.317595	single
2LS1	DSRP	3.49313	3.88129	multi
2LSQ	DSRP	0.999334	0.896186	single
2LXZ	DSRP	0.279446	0.0615595	single
2LZO	DSRP	0.356788	0.409874	multi
2M2Q	DSRP	0.217698	0.281486	multi
2M3J	DSRP	0.0568369	0.319068	multi
2M6A	DSRP	0.732051	0.789862	multi
2M7T	DSRP	0.828893	0.698793	single
2M9L	DSRP	0.60521	0.144399	single
2MAU	DSRP	2.25954	2.1152	single
2MBD	DSRP	0.396222	0.386364	single
2MFS	DSRP	0.41008	0.430767	multi
2MIX	DSRP	1.25218	1.34433	multi
2ML7	DSRP	0.216847	0.214497	single
2MLA	DSRP	0.352091	0.397875	multi
2MLD	DSRP	0.290822	0.357071	multi
2MM5	DSRP	0.485945	0.240669	single
2MM6	DSRP	3.15931	3.09185	single
2MPQ	DSRP	0.558386	0.646103	multi
2MQU	DSRP	0.415531	0.0815504	single
2MSF	DSRP	1.91736	2.31258	multi
2MT7	DSRP	0.308527	0.24301	single
2MW7	DSRP	1.93131	0.950811	single
2N2G	DSRP	0.52473	0.405197	single
2N2S	DSRP	2.46276	2.32018	single
2N5Q	DSRP	0.179613	0.514188	multi
2N6B	DSRP	2.17678	0.2959	single
2N6N	DSRP	0.630723	0.107062	single
2N6O	DSRP	0.540219	0.393961	single
2N9T	DSRP	0.684311	0.458746	single
2NAJ	DSRP	0.59308	0.401299	single
2NB2	DSRP	0.155541	0.214084	multi
2ND3	DSRP	0.363456	0.383123	multi
2NX7	DSRP	1.03544	1.07544	multi
2PTA	DSRP	0.631345	0.657795	multi
2RR0	DSRP	0.812082	1.00916	multi
2RTY	DSRP	0.222308	0.83788	multi
2RTZ	DSRP	0.157276	0.0787743	single
2RU0	DSRP	0.370356	0.208099	single
2UVS	DSRP	0.0764398	0.0824814	multi
2V1V	DSRP	0.148899	0.167419	multi
2WH9	DSRP	0.568432	0.687259	multi
4B2U	DSRP	4.84369	4.56727	single
4B2V	DSRP	3.75105	3.4998	single
5FZX	DSRP	1.01999	1.01456	single
5I1X	DSRP	0.15183	0.131479	single
5I2P	DSRP	0.175369	0.254675	multi
5JHI	DSRP	0.544921	0.551261	multi
5JI4	DSRP	0.595054	0.599804	multi
5L1C	DSRP	0.40507	0.12303	single
5LM0	DSRP	0.63762	0.696931	multi
5T3M	DSRP	1.14034	0.724502	single
5T4R	DSRP	0.290501	0.274116	single
5UJH	DSRP	0.259113	0.103993	single
5V0Y	DSRP	0.192095	0.203548	multi
5V11	DSRP	0.286661	0.304529	multi
5WE3	DSRP	1.09624	0.420074	single
5WXE	DSRP	1.22912	0.225717	single
5X34	DSRP	0.106399	0.139283	multi
5Y0I	DSRP	0.5362	0.528682	single
5Y0J	DSRP	0.18115	0.17121	single
6BUC	DSRP	0.263373	0.29102	multi
6CEI	DSRP	0.498799	0.0930747	single
6CFB	DSRP	1.84304	1.72017	single
6CKD	DSRP	0.629076	0.247783	single
6CKF	DSRP	0.364835	0.663619	multi
6D3T	DSRP	0.591175	0.572184	single
6D8H	DSRP	0.655356	0.686199	multi
6D8Q	DSRP	0.332757	0.356215	multi
6D8R	DSRP	1.83562	4.7638	multi
6D8S	DSRP	0.808419	0.804745	single
6D8T	DSRP	0.651244	0.644165	single
6D8U	DSRP	0.795033	0.78735	single
6D8Y	DSRP	0.4652	0.429146	single
6D93	DSRP	0.40706	0.593785	multi
6D9O	DSRP	1.33154	3.46379	multi
6D9P	DSRP	0.586231	0.411504	single
6DHR	DSRP	0.528363	0.591983	multi
6E1L	DSRP	0.324742	0.358548	multi
6EFE	DSRP	0.738954	0.755653	multi
6F61	DSRP	0.804038	0.162004	single
6K50	DSRP	0.270474	0.410112	multi
6K51	DSRP	0.304869	0.342265	multi
6KRA	DSRP	0.871574	0.457386	single
6LF5	DSRP	0.242503	0.27746	multi
6MJV	DSRP	0.16914	0.241131	multi
6MK4	DSRP	0.514353	0.425272	single
6MK5	DSRP	0.873714	0.496236	single
6MZT	DSRP	0.328499	0.149991	single
6NK9	DSRP	0.441588	0.413137	single
6NUG	DSRP	0.823141	0.974867	multi
6NW8	DSRP	2.35101	2.61237	multi
6OFA	DSRP	0.391664	0.445011	multi
6PPC	DSRP	1.12286	0.483131	single
6QJB	DSRP	0.52032	0.535974	multi
6QKF	DSRP	0.806015	0.814862	multi
6SAA	DSRP	0.160042	0.0912771	single
6SAB	DSRP	1.64953	0.451012	single
6VH8	DSRP	1.77938	0.871196	single
6VNZ	DSRP	0.691339	0.662193	single
6XYH	DSRP	1.26605	0.312407	single
7ALD	DSRP	0.0777725	0.0985931	multi
7EDK	DSRP	1.35008	1.71428	multi
7ELY	DSRP	3.27179	3.35698	multi
7JIA	DSRP	0.625568	0.841857	multi
7JIY	DSRP	0.739647	0.186359	single
7KPD	DSRP	0.256432	0.447129	multi
7L7A	DSRP	1.22237	2.09636	multi
7LQR	DSRP	1.09423	1.0801	single
7LZL	DSRP	0.353344	0.634897	multi
7N0T	DSRP	0.131049	0.12012	single
7N23	DSRP	0.976669	0.461633	single
7OD2	DSRP	2.70308	1.56158	single
7RC7	DSRP	1.42396	0.439006	single
7SAG	DSRP	1.06455	1.15382	multi
7SKC	DSRP	0.17985	0.195374	multi
7TH8	DSRP	0.550051	0.605731	multi
mixed secondary structure peptides (MIX)
1BHI	MIX	1.84977	1.80628	single
1CW6	MIX	1.27017	1.29793	multi
1FME	MIX	0.691676	0.685964	single
1FSD	MIX	0.870343	0.852311	single
1JRJ	MIX	1.29025	1.42801	multi
1L2Y	MIX	0.319314	0.300704	single
1LB7	MIX	1.8035	2.01055	multi
1PSV	MIX	0.581701	0.556131	single
1RIJ	MIX	2.05498	2.48688	multi
1RIK	MIX	0.652151	0.582543	single
1RIM	MIX	0.586747	0.479678	single
1S4T	MIX	0.507102	0.462345	single
1V1D	MIX	0.420297	0.431166	multi
1WZ4	MIX	0.303566	0.590817	multi
2BBL	MIX	3.26703	2.49001	single
2JOF	MIX	0.326837	0.331552	multi
2K76	MIX	0.906461	0.858478	single
2KI0	MIX	0.625819	0.590993	single
2L3I	MIX	1.30362	1.60944	multi
2L5I	MIX	0.708784	1.20083	multi
2LE7	MIX	0.141348	0.237745	multi
2LKE	MIX	2.15649	2.79798	multi
2LL2	MIX	1.38042	1.88978	multi
2LWB	MIX	0.383796	0.68674	multi
2M1J	MIX	0.610736	0.475378	single
2NAT	MIX	2.17906	2.74192	multi
2NB8	MIX	1.71015	2.28164	multi
2NCV	MIX	0.164489	0.345507	multi
5L82	MIX	2.09086	2.34294	multi
5T7Q	MIX	0.216954	0.144785	single
6FS4	MIX	0.398626	0.651795	multi
